# The regulatory architecture of the primed pluripotent cell state

**DOI:** 10.1101/2024.03.25.586622

**Authors:** Bo I. Li, Mariano J. Alvarez, Hui Zhao, Napon Chirathivat, Andrea Califano, Michael M. Shen

## Abstract

Although numerous studies have focused on defining transcriptional cell states in normal and disease contexts, the gene regulatory architecture that governs and defines specific mammalian cell states remains poorly understood. Here we present an integrative computational and experimental systems biology approach to elucidate the regulatory architecture of a conserved cell state of critical importance in development and stem cell biology, namely primed state pluripotency. We have used an unbiased approach to analyze protein activity profiles from mouse epiblast stem cells (EpiSCs), leading to identification and experimental confirmation of 132 transcription factors that are master regulators (MRs) of primed state pluripotency. These MRs include known as well as novel factors, many of which were further validated for their role in lineage-specific differentiation using CRISPR-mediated functional assays. To assemble a comprehensive regulatory network, we silenced each of the 132 MRs to assess their effects on the other MRs and their transcriptional targets, yielding a network of 1,273 MR→MR interactions. Network architecture analyses revealed four functionally distinct MR modules (communities), largely independent of lineage-specific differentiation, and identified key Speaker and Mediator MRs based on their hierarchical rank and centrality in mediating information flow in the pluripotent cell. Taken together, our findings elucidate the de-centralized logic of a “communal interaction” model in which the balanced activities of four MR communities maintain pluripotency, and define the primed pluripotent cell state in terms of its transcriptional regulatory network.
