## Supplementary Table 1 for "The regulatory architecture of the primed pluripotent cell state"

### Sheet: Table S1
Table S1. Small molecule compounds and growth factors used for interactome assembly
Compound	Purpose	Pathway	Target	Concentration	Source	Reference
Rapamycin	Perturbagen	Cell cycle	Inhibitor of mTOR	100 nM	Calbiochem 553211	Sarbassov et al., 2006 (PMID: 16603397)
Telomerase Inhibitor 3	Perturbagen	Cell cycle	Inhibitor of Telomerase	250 nM	Calbiochem 581004	Mata et al., 1997 (PMID: 9169084)
Docetaxel	Perturbagen	Cell cycle	Inhibitor of mitosis	500 pM	Sigma 01885	Karanika et al., 2015 (PMID: 26084402)
Valproic Acid	Perturbagen	Epigenetic regulators	HDAC inhibitor	1 mM	Stemgent 04-0007	Michaelis et al., 2004 (PMID: 14978230)
Bix01294	Perturbagen	Epigenetic regulators	Inhibitor of G9a histone methyltransferase	1 uM	Tocris 3364	Plews et al., 2010 (PMID: 21209933)
SU5402	Perturbagen	FGF signaling	Inhibitor of FGFR1, FGFR3 and VEGFR	2 uM	Tocris 3300	Ying et al., 2008 (PMID: 18497825)
FGF2	Perturbagen	FGF signaling	Ligand of FGFR signaling	12.5ng/ml	Preprotech 100-18B	Ohinata et al., 2014 (PMID: 25203285)
STAT3 Inhibitor VIII, 5,15-DPP	Perturbagen	Jak/Stat Signaling	Selective Stat3 inhibitor that represses ligand binding and dimerization	10 uM	Calbiochem 573109	Uehara et al., 2009 (PMID: 19285012)
LIF	Perturbagen	Jak/Stat Signaling	Regulator of STAT3	10^3 unit	Millipore ESG1107	Gillich et al., 2012 (PMID: 22482507)
Wortmannin	Perturbagen	Kinase Inhibitors	PI3K inhibitor	50 nM	Calbiochem 681676	Zawalich et al., 2002 (PMID: 12176663)
Oxozeaenol	Perturbagen	Kinase Inhibitors	Inhibitor of TAK1	1 uM	Tocris 3604	Ear et al., 2010 (PMID: 20200282)
Indolactam	Perturbagen	Kinase Inhibitors	Inhibitor of PKC	300 nM	Stemgent 04-0020	Chen et al., 2009 (PMID: 19287398)
IPA-3	Perturbagen	Kinase Inhibitors	Inhibitor of Pak kinase	20 uM	Stemgent 04-0037	Kuželová et al., 2014 (PMID: 24664099)
Locostatin	Perturbagen	Kinase Inhibitors	Raf kinase inhibitor	30 uM	Calbiochem 219469	Shemon et al., 2009 (PMID: 19551145)
Olomoucine	Perturbagen	Kinase Inhibitors	CDK/Cyclin inhibitor	20 uM	Calbiochem 495620	Nuthall et al., 2002 (PMID: 12397081)
KT5720	Perturbagen	Kinase Inhibitors	Inhibitor of PKA	600 nM	Calbiochem 420323	Wheeler et al., 2015 (PMID: 26553986)
Genistein	Perturbagen	Kinase Inhibitors	EGFR-Kinase inhibitor	15 uM	Calbiochem 345834	Linassier et al., 1990 (PMID: 2153378)
DAPT, γ-Secretase Inhibitor IX	Perturbagen	Other pathways	G-secretase inhibitor; Notch signaling	2.5 uM	Calbiochem 565770	Li et al., 2016 (PMID: 27570066)
Forskolin	Perturbagen	Other pathways	Adenylate Cyclase agonist	50 uM	Stemgent 04-0025	Sample et al., 2012 (PMID: 22366721)
Dexamethasone	Perturbagen	Other pathways	Agonist of glucocorticoid receptor	10 nM	Stemgent 04-0023	Park et al., 2004 (PMID: 14736953)
BAY 11-7082	Perturbagen	Other pathways	NF-κB inhibitor	25uM	Calbiochem 196871	Mahadevan et al., 2011 (PMID: 21649922)
10058-F4	Perturbagen	Other pathways	c-Myc inhibitor	25uM	Sigma F3680	Pei et al., 2012 (PMID: 22340590)
KAAD-Cyclopamine	Perturbagen	Shh signaling	Inhibitor of Smoothened, Antagonist of SHH	250 nM	Stemgent 04-0028	Huang et al., 2015 (PMID: 26501191)
Purmorphamine	Perturbagen	Shh signaling	Agonist of Hedgehog signaling	2 uM	Stemgent 04-0009	Watmuff et al., 2015 (PMID: 25873861)
SB202190	Perturbagen	Tgf-beta Signaling	p38 MAPK Inhibitor	1 uM	Calbiochem 559397	Montero et al., 2004 (PMID: 15324303)
LDN-193189	Perturbagen	Tgf-beta Signaling	BMP inhibitor	600 nM	Stemgent 04-0019	Yu et al., 2008 (PMID: 19029982)
IDE-1	Perturbagen	Tgf-beta Signaling	Activin/BMP/TGF-β pathway activator	5 uM	Stemgent 04-0026	Borowiak et al., 2009 (PMID: 19341624)
Dorsomorphin dihydrochloride	Perturbagen	Tgf-beta Signaling	Inhibitor of BMP type I receptors ALK2, ALK3 and ALK6; Also an AMPK inhibitor	2 uM	Stemgent 04-0024	Cho et al., 2014 (PMID: 24698271)
BIO-acetoxime	Perturbagen	Wnt signaling	GSK-3a/β inhibitor	5 uM	Tocris 3874	Hoffman et al., 2015 (PMID: 23554411)
Y-27632	Perturbagen	Wnt signaling	Inhibitor of G-protein Rho-associated Kinase (ROCK, non-canonical Wnt)	10 uM	Calbiochem 688001	Watanabe et al., 2007 (PMID: 17529971)
CHIR99021	Perturbagen	Wnt signaling	Inhibitor of GSK3β	3 uM	Biovision 1677-5	Ying et al., 2008 (PMID: 18497825)
IWP-2	Perturbagen	Wnt signaling	Inhibitor of Porcupine, Inhibitor of Wnt production	1 uM	Sigma I0536	Biechele et al., 2011 (PMID: 21554866)
Wnt agonist	Perturbagen	Wnt signaling	Activates Wnt without inhibiting GSK-3b	150 nM	Calbiochem 613450	Rajashekhar et al., 2008 (PMID: 18669909)
BMP4	Induction of differentiation	Tgf-beta Signaling	TGF-beta signaling ligand; Extraembryonic inducer	100ng/ml	R&D: 5020-BP	Erb et al., 2011 (PMID: 21204619)
PD0325901	Induction of differentiation	Kinase Inhibitors	MEK/ERK inhibitor; Neuroectoderm inducer	1 uM	Stemgent: 04-0006	Qi et al., 2017 (PMID: 28112759)
Retinoic acid	Induction of differentiation	Other pathways	RA receptor ligand; Neural induction	5 uM	Sigma: R2625	Sheikh et al., 2014 (PMID: 25099890)
SB431542	Induction of differentiation	Other pathways	Nodal/Activin inhibitor	10 uM	Sigma: S4317	James et al., 2010 (PMID: 20081865)
Embryoid body	Induction of differentiation	Not applicable	Three germ layer inducer	Aggrewell based method	StemCell Technologies: 27945	Antonchuk, 2013 (PMID: 23179853)
