## Supplementary Table 2 for "The regulatory architecture of the primed pluripotent cell state"

### Sheet: Table S2-1
Table S2-1. Array datasets for interactome assembly
Array	Batch	Strain	Morphogen	Perturbagen	Media
5417796002_C	100	EpiSC-G	BMP4	(5Z)-7-Oxozeaenol	Basal
5417796016_C	100	EpiSC-G	BMP4	BIO	Basal
5426836095_C	100	EpiSC-G	BMP4	Dorsomorphin	Basal
5426836081_C	100	EpiSC-G	BMP4	FGF2	Basal
5417796018_C	100	EpiSC-G	BMP4	Genistein	Basal
5417796001_C	100	EpiSC-G	BMP4	Indolactam	Basal
5417796097_C	100	EpiSC-G	BMP4	IPA-3	Basal
5417796004_C	100	EpiSC-G	BMP4	Purmorphamine	Basal
5417796042_C	100	EpiSC-G	BMP4	Rapamycin	Basal
5417796014_C	100	EpiSC-G	BMP4	wnt_agonist	Basal
5417796003_C	100	EpiSC-G	BMP4	wortmannin	Basal
5417796073_C	100	EpiSC-G	BMP4	Y-27632	Basal
5417796052_C	100	EpiSC-G	BMP4	None	Basal
5426836102_C	100	EpiSC-G	BMP4	None	Basal
5426836109_B	100	EpiSC-G	CMAF	(5Z)-7-Oxozeaenol	CMAF
5426836096_B	100	EpiSC-G	CMAF	BIO	CMAF
5426836072_B	100	EpiSC-G	CMAF	BMP4	CMAF
5426836089_B	100	EpiSC-G	CMAF	Dorsomorphin	CMAF
5426836110_B	100	EpiSC-G	CMAF	FGF2	CMAF
5426836079_B	100	EpiSC-G	CMAF	Genistein	CMAF
5426836088_B	100	EpiSC-G	CMAF	Indolactam	CMAF
5426836003_B	100	EpiSC-G	CMAF	IPA-3	CMAF
5426836090_B	100	EpiSC-G	CMAF	PD0325901	CMAF
5426836084_B	100	EpiSC-G	CMAF	Purmorphamine	CMAF
5426836071_B	100	EpiSC-G	CMAF	RA	CMAF
5426836080_B	100	EpiSC-G	CMAF	Rapamycin	CMAF
5426836094_B	100	EpiSC-G	CMAF	wnt_agonist	CMAF
5426836070_B	100	EpiSC-G	CMAF	wortmannin	CMAF
5426836100_B	100	EpiSC-G	CMAF	Y-27632	CMAF
5383338058_D	80	EpiSC-G	CMAF	None	CMAF
5383338060_E	81	EpiSC-G	CMAF	None	CMAF
5426836079_C	100	EpiSC-G	CMAF	None	CMAF
5426836020_B	100	EpiSC-G	CMAF	None	CMAF
5426836109_A	100	EpiSC-G	Embryod body	(5Z)-7-Oxozeaenol	Basal
5426836096_A	100	EpiSC-G	Embryod body	BIO	Basal
5426836072_A	100	EpiSC-G	Embryod body	BMP4	Basal
5426836089_A	100	EpiSC-G	Embryod body	Dorsomorphin	Basal
5426836110_A	100	EpiSC-G	Embryod body	FGF2	Basal
5426836079_A	100	EpiSC-G	Embryod body	Genistein	Basal
5426836088_A	100	EpiSC-G	Embryod body	Indolactam	Basal
5426836003_A	100	EpiSC-G	Embryod body	IPA-3	Basal
5426836090_A	100	EpiSC-G	Embryod body	PD0325901	Basal
5426836084_A	100	EpiSC-G	Embryod body	Purmorphamine	Basal
5426836071_A	100	EpiSC-G	Embryod body	RA	Basal
5426836080_A	100	EpiSC-G	Embryod body	Rapamycin	Basal
5426836094_A	100	EpiSC-G	Embryod body	wnt_agonist	Basal
5426836070_A	100	EpiSC-G	Embryod body	wortmannin	Basal
5426836100_A	100	EpiSC-G	Embryod body	Y-27632	Basal
5417796001_A	100	EpiSC-G	Embryod body	None	Basal
5426836110_C	100	EpiSC-G	Embryod body	None	Basal
5426836109_C	100	EpiSC-G	Embryod body	None	Basal
5426836094_C	100	EpiSC-G	Embryod body	None	Basal
5426836020_A	100	EpiSC-G	Embryod body	None	Basal
5417796002_A	100	EpiSC-G	PD0325901	(5Z)-7-Oxozeaenol	Basal
5417796016_A	100	EpiSC-G	PD0325901	BIO	Basal
5417796004_A	100	EpiSC-G	PD0325901	Dorsomorphin	Basal
5426836101_A	100	EpiSC-G	PD0325901	FGF2	Basal
5417796018_A	100	EpiSC-G	PD0325901	Genistein	Basal
5417796097_A	100	EpiSC-G	PD0325901	IPA-3	Basal
5417796059_A	100	EpiSC-G	PD0325901	Purmorphamine	Basal
5426836095_A	100	EpiSC-G	PD0325901	Rapamycin	Basal
5417796014_A	100	EpiSC-G	PD0325901	wnt_agonist	Basal
5417796073_A	100	EpiSC-G	PD0325901	Y-27632	Basal
5417796052_A	100	EpiSC-G	PD0325901	None	Basal
5417796042_A	100	EpiSC-G	PD0325901	None	Basal
5417796002_B	100	EpiSC-G	Retinoic acid	(5Z)-7-Oxozeaenol	Basal
5417796016_B	100	EpiSC-G	Retinoic acid	BIO	Basal
5426836095_B	100	EpiSC-G	Retinoic acid	Dorsomorphin	Basal
5426836101_B	100	EpiSC-G	Retinoic acid	FGF2	Basal
5417796018_B	100	EpiSC-G	Retinoic acid	Genistein	Basal
5417796001_B	100	EpiSC-G	Retinoic acid	Indolactam	Basal
5417796097_B	100	EpiSC-G	Retinoic acid	IPA-3	Basal
5417796042_B	100	EpiSC-G	Retinoic acid	Rapamycin	Basal
5417796014_B	100	EpiSC-G	Retinoic acid	wnt_agonist	Basal
5417796003_B	100	EpiSC-G	Retinoic acid	wortmannin	Basal
5417796073_B	100	EpiSC-G	Retinoic acid	Y-27632	Basal
5417796052_B	100	EpiSC-G	Retinoic acid	None	Basal
5426836081_A	100	EpiSC-G	Retinoic acid	None	Basal
5426836102_A	100	EpiSC-G	Retinoic acid	None	Basal
5383338001_E	80	EpiSC-G	SB431542	(5Z)-7-Oxozeaenol	Basal
5383338055_B	80	EpiSC-G	SB431542	(5Z)-7-Oxozeaenol	Basal
5383338018_B	80	EpiSC-G	SB431542	10058-F4	Basal
5383338040_E	80	EpiSC-G	SB431542	10058-F4	Basal
5383338018_A	80	EpiSC-G	SB431542	BAY-11-7082	Basal
5383338040_D	80	EpiSC-G	SB431542	BAY-11-7082	Basal
5383338060_B	81	EpiSC-G	SB431542	BIO	Basal
5417796021_B	81	EpiSC-G	SB431542	BIO	Basal
5383338060_A	81	EpiSC-G	SB431542	Bix01294	Basal
5417796021_A	81	EpiSC-G	SB431542	Bix01294	Basal
5383338060_C	81	EpiSC-G	SB431542	BMP4	Basal
5417796021_C	81	EpiSC-G	SB431542	BMP4	Basal
5383338025_A	80	EpiSC-G	SB431542	CHIR99021	Basal
5383338055_D	80	EpiSC-G	SB431542	CHIR99021	Basal
5383338054_E	80	EpiSC-G	SB431542	DAPT	Basal
5383338056_B	80	EpiSC-G	SB431542	DAPT	Basal
5383338016_B	81	EpiSC-G	SB431542	Dexamethasone	Basal
5426836021_B	81	EpiSC-G	SB431542	Dexamethasone	Basal
5383338016_D	81	EpiSC-G	SB431542	Docetaxel	Basal
5426836021_D	81	EpiSC-G	SB431542	Docetaxel	Basal
5383338054_F	80	EpiSC-G	SB431542	Dorsomorphin	Basal
5383338056_C	80	EpiSC-G	SB431542	Dorsomorphin	Basal
5383338060_D	81	EpiSC-G	SB431542	FGF2	Basal
5417796021_D	81	EpiSC-G	SB431542	FGF2	Basal
5383338018_C	80	EpiSC-G	SB431542	Forskolin	Basal
5383338040_F	80	EpiSC-G	SB431542	Forskolin	Basal
5383338001_B	80	EpiSC-G	SB431542	Genistein	Basal
5383338036_E	80	EpiSC-G	SB431542	Genistein	Basal
5383338018_F	80	EpiSC-G	SB431542	IDE1	Basal
5383338058_C	80	EpiSC-G	SB431542	IDE1	Basal
5383338001_A	80	EpiSC-G	SB431542	Indolactam	Basal
5383338036_D	80	EpiSC-G	SB431542	Indolactam	Basal
5383338001_D	80	EpiSC-G	SB431542	IPA-3	Basal
5383338059_D	80	EpiSC-G	SB431542	IPA-3	Basal
5383338025_D	80	EpiSC-G	SB431542	IWP-2	Basal
5383338054_A	80	EpiSC-G	SB431542	IWP-2	Basal
5383338054_D	80	EpiSC-G	SB431542	KAAD-Cyclopamine	Basal
5383338059_E	80	EpiSC-G	SB431542	KAAD-Cyclopamine	Basal
5383338036_C	80	EpiSC-G	SB431542	KT5720	Basal
5383338059_F	80	EpiSC-G	SB431542	KT5720	Basal
5383338040_A	80	EpiSC-G	SB431542	LDN-193189	Basal
5383338056_D	80	EpiSC-G	SB431542	LDN-193189	Basal
5383338040_B	80	EpiSC-G	SB431542	LIF	Basal
5383338056_E	80	EpiSC-G	SB431542	LIF	Basal
5383338036_A	80	EpiSC-G	SB431542	Locostatin	Basal
5383338059_A	80	EpiSC-G	SB431542	Locostatin	Basal
5383338036_B	80	EpiSC-G	SB431542	Olomoucine	Basal
5383338059_B	80	EpiSC-G	SB431542	Olomoucine	Basal
5383338025_E	80	EpiSC-G	SB431542	PD0325901	Basal
5383338054_B	80	EpiSC-G	SB431542	PD0325901	Basal
5383338025_F	80	EpiSC-G	SB431542	Purmorphamine	Basal
5383338054_C	80	EpiSC-G	SB431542	Purmorphamine	Basal
5383338016_C	81	EpiSC-G	SB431542	RA	Basal
5426836021_C	81	EpiSC-G	SB431542	RA	Basal
5383338018_E	80	EpiSC-G	SB431542	Rapamycin	Basal
5383338058_B	80	EpiSC-G	SB431542	Rapamycin	Basal
5383338001_F	80	EpiSC-G	SB431542	SB202190	Basal
5383338055_C	80	EpiSC-G	SB431542	SB202190	Basal
5383338040_C	80	EpiSC-G	SB431542	STAT3_inh	Basal
5383338056_F	80	EpiSC-G	SB431542	STAT3_inh	Basal
5383338018_D	80	EpiSC-G	SB431542	SU5402	Basal
5383338058_A	80	EpiSC-G	SB431542	SU5402	Basal
5383338016_A	81	EpiSC-G	SB431542	Telomerase_inh	Basal
5426836021_A	81	EpiSC-G	SB431542	Telomerase_inh	Basal
5383338016_F	81	EpiSC-G	SB431542	Valproic_Acid	Basal
5426836021_F	81	EpiSC-G	SB431542	Valproic_Acid	Basal
5383338025_B	80	EpiSC-G	SB431542	wnt_agonist	Basal
5383338055_E	80	EpiSC-G	SB431542	wnt_agonist	Basal
5383338001_C	80	EpiSC-G	SB431542	wortmannin	Basal
5383338036_F	80	EpiSC-G	SB431542	wortmannin	Basal
5383338025_C	80	EpiSC-G	SB431542	Y-27632	Basal
5383338055_F	80	EpiSC-G	SB431542	Y-27632	Basal
5383338058_F	80	EpiSC-G	SB431542	None	Basal
5383338059_C	80	EpiSC-G	SB431542	None	Basal
5383338060_F	81	EpiSC-G	SB431542	None	Basal
5417796021_F	81	EpiSC-G	SB431542	None	Basal
5426836081_B	100	EpiSC-G	None	BMP4	Basal
5417796059_B	100	EpiSC-G	None	PD0325901	Basal
5417796059_C	100	EpiSC-G	None	PD0325901	Basal
5417796004_B	100	EpiSC-G	None	Purmorphamine	Basal
5383338016_E	81	EpiSC-G	None	None	Basal
5383338055_A	80	EpiSC-G	None	None	Basal
5383338056_A	80	EpiSC-G	None	None	Basal
5383338058_E	80	EpiSC-G	None	None	Basal
5417796021_E	81	EpiSC-G	None	None	Basal
5426836021_E	81	EpiSC-G	None	None	Basal
5417796003_A	100	EpiSC-G	None	None	Basal
5426836101_C	100	EpiSC-G	None	None	Basal
5426836102_B	100	EpiSC-G	None	None	Basal
5426836080_C	100	EpiSC-G	None	None	Basal
5426836070_C	100	EpiSC-G	None	None	Basal
5426836096_C	100	EpiSC-G	None	None	Basal
5426836100_C	100	EpiSC-G	None	None	Basal
5417796002_F	100	EpiSC-5	BMP4	(5Z)-7-Oxozeaenol	Basal
5417796016_F	100	EpiSC-5	BMP4	BIO	Basal
5426836095_F	100	EpiSC-5	BMP4	Dorsomorphin	Basal
5426836081_F	100	EpiSC-5	BMP4	FGF2	Basal
5417796018_F	100	EpiSC-5	BMP4	Genistein	Basal
5417796001_F	100	EpiSC-5	BMP4	Indolactam	Basal
5417796004_F	100	EpiSC-5	BMP4	Purmorphamine	Basal
5417796042_F	100	EpiSC-5	BMP4	Rapamycin	Basal
5417796014_F	100	EpiSC-5	BMP4	wnt_agonist	Basal
5417796003_F	100	EpiSC-5	BMP4	wortmannin	Basal
5417796073_F	100	EpiSC-5	BMP4	Y-27632	Basal
5426836102_F	100	EpiSC-5	BMP4	None	Basal
5426836109_E	100	EpiSC-5	CMAF	(5Z)-7-Oxozeaenol	CMAF
5426836096_E	100	EpiSC-5	CMAF	BIO	CMAF
5426836072_E	100	EpiSC-5	CMAF	BMP4	CMAF
5426836089_E	100	EpiSC-5	CMAF	Dorsomorphin	CMAF
5426836110_E	100	EpiSC-5	CMAF	FGF2	CMAF
5426836079_E	100	EpiSC-5	CMAF	Genistein	CMAF
5426836088_E	100	EpiSC-5	CMAF	Indolactam	CMAF
5426836003_E	100	EpiSC-5	CMAF	IPA-3	CMAF
5426836090_E	100	EpiSC-5	CMAF	PD0325901	CMAF
5426836084_E	100	EpiSC-5	CMAF	Purmorphamine	CMAF
5426836071_E	100	EpiSC-5	CMAF	RA	CMAF
5426836080_E	100	EpiSC-5	CMAF	Rapamycin	CMAF
5426836094_E	100	EpiSC-5	CMAF	wnt_agonist	CMAF
5426836070_E	100	EpiSC-5	CMAF	wortmannin	CMAF
5426836100_E	100	EpiSC-5	CMAF	Y-27632	CMAF
5417796003_D	100	EpiSC-5	CMAF	None	CMAF
5417796097_D	100	EpiSC-5	CMAF	None	CMAF
5426836003_F	100	EpiSC-5	CMAF	None	CMAF
5426836020_E	100	EpiSC-5	CMAF	None	CMAF
5426836109_D	100	EpiSC-5	Embryod body	(5Z)-7-Oxozeaenol	Basal
5426836096_D	100	EpiSC-5	Embryod body	BIO	Basal
5426836072_D	100	EpiSC-5	Embryod body	BMP4	Basal
5426836089_D	100	EpiSC-5	Embryod body	Dorsomorphin	Basal
5426836110_D	100	EpiSC-5	Embryod body	FGF2	Basal
5426836079_D	100	EpiSC-5	Embryod body	Genistein	Basal
5426836088_D	100	EpiSC-5	Embryod body	Indolactam	Basal
5426836003_D	100	EpiSC-5	Embryod body	IPA-3	Basal
5426836090_D	100	EpiSC-5	Embryod body	PD0325901	Basal
5426836084_D	100	EpiSC-5	Embryod body	Purmorphamine	Basal
5426836071_D	100	EpiSC-5	Embryod body	RA	Basal
5426836080_D	100	EpiSC-5	Embryod body	Rapamycin	Basal
5426836094_D	100	EpiSC-5	Embryod body	wnt_agonist	Basal
5426836070_D	100	EpiSC-5	Embryod body	wortmannin	Basal
5426836100_D	100	EpiSC-5	Embryod body	Y-27632	Basal
5426836072_C	100	EpiSC-5	Embryod body	None	Basal
5426836020_C	100	EpiSC-5	Embryod body	None	Basal
5426836020_D	100	EpiSC-5	Embryod body	None	Basal
5417796002_D	100	EpiSC-5	PD0325901	(5Z)-7-Oxozeaenol	Basal
5417796016_D	100	EpiSC-5	PD0325901	BIO	Basal
5417796004_D	100	EpiSC-5	PD0325901	Dorsomorphin	Basal
5426836101_D	100	EpiSC-5	PD0325901	FGF2	Basal
5417796018_D	100	EpiSC-5	PD0325901	Genistein	Basal
5417796001_D	100	EpiSC-5	PD0325901	Indolactam	Basal
5417796059_D	100	EpiSC-5	PD0325901	Purmorphamine	Basal
5426836095_D	100	EpiSC-5	PD0325901	Rapamycin	Basal
5417796014_D	100	EpiSC-5	PD0325901	wnt_agonist	Basal
5417796073_D	100	EpiSC-5	PD0325901	Y-27632	Basal
5417796002_E	100	EpiSC-5	Retinoic acid	(5Z)-7-Oxozeaenol	Basal
5417796016_E	100	EpiSC-5	Retinoic acid	BIO	Basal
5426836095_E	100	EpiSC-5	Retinoic acid	Dorsomorphin	Basal
5426836101_E	100	EpiSC-5	Retinoic acid	FGF2	Basal
5417796018_E	100	EpiSC-5	Retinoic acid	Genistein	Basal
5417796001_E	100	EpiSC-5	Retinoic acid	Indolactam	Basal
5417796042_E	100	EpiSC-5	Retinoic acid	Rapamycin	Basal
5417796014_E	100	EpiSC-5	Retinoic acid	wnt_agonist	Basal
5417796003_E	100	EpiSC-5	Retinoic acid	wortmannin	Basal
5417796073_E	100	EpiSC-5	Retinoic acid	Y-27632	Basal
5426836109_F	100	EpiSC-5	SB431542	(5Z)-7-Oxozeaenol	Basal
5426836096_F	100	EpiSC-5	SB431542	BIO	Basal
5426836089_F	100	EpiSC-5	SB431542	Dorsomorphin	Basal
5426836110_F	100	EpiSC-5	SB431542	FGF2	Basal
5426836079_F	100	EpiSC-5	SB431542	Genistein	Basal
5426836088_F	100	EpiSC-5	SB431542	Indolactam	Basal
5426836090_F	100	EpiSC-5	SB431542	PD0325901	Basal
5426836084_F	100	EpiSC-5	SB431542	Purmorphamine	Basal
5426836080_F	100	EpiSC-5	SB431542	Rapamycin	Basal
5426836094_F	100	EpiSC-5	SB431542	wnt_agonist	Basal
5426836070_F	100	EpiSC-5	SB431542	wortmannin	Basal
5426836100_F	100	EpiSC-5	SB431542	Y-27632	Basal
5426836081_E	100	EpiSC-5	None	BMP4	Basal
5417796059_E	100	EpiSC-5	None	PD0325901	Basal
5417796059_F	100	EpiSC-5	None	PD0325901	Basal
5417796004_E	100	EpiSC-5	None	Purmorphamine	Basal
5417796097_E	100	EpiSC-5	None	None	Basal
5417796097_F	100	EpiSC-5	None	None	Basal
5417796052_D	100	EpiSC-5	None	None	Basal
5417796052_E	100	EpiSC-5	None	None	Basal
5417796052_F	100	EpiSC-5	None	None	Basal
5417796042_D	100	EpiSC-5	None	None	Basal
5426836081_D	100	EpiSC-5	None	None	Basal
5426836101_F	100	EpiSC-5	None	None	Basal
5426836102_D	100	EpiSC-5	None	None	Basal
5426836102_E	100	EpiSC-5	None	None	Basal
5426836090_C	100	EpiSC-5	None	None	Basal
5426836084_C	100	EpiSC-5	None	None	Basal
5426836089_C	100	EpiSC-5	None	None	Basal
5426836088_C	100	EpiSC-5	None	None	Basal
5426836071_C	100	EpiSC-5	None	None	Basal
5426836071_F	100	EpiSC-5	None	None	Basal
5426836072_F	100	EpiSC-5	None	None	Basal
5426836003_C	100	EpiSC-5	None	None	Basal
5426836020_F	100	EpiSC-5	None	None	Basal

### Sheet: Table S2-2
Table S2-2. RNA-seq datasets for time-course signatures
Treatment	Time (hours)	Replicates
EpiSC	0	6
Retinoic acid	3	1
Retinoic acid	6	6
Retinoic acid	12	2
Retinoic acid	18	2
Retinoic acid	24	6
Retinoic acid	36	2
Retinoic acid	48	2
Retinoic acid	72	6
SB431542	3	2
SB431542	6	6
SB431542	12	2
SB431542	18	2
SB431542	24	6
SB431542	36	2
SB431542	48	2
SB431542	72	6
BMP4	3	2
BMP4	6	6
BMP4	12	2
BMP4	18	2
BMP4	24	6
BMP4	36	2
BMP4	48	2
BMP4	72	6
WAFB	3	2
WAFB	6	6
WAFB	12	2
WAFB	18	2
WAFB	24	6
WAFB	36	2
WAFB	48	2
WAFB	72	6
WA	3	2
WA	6	6
WA	12	2
WA	18	2
WA	24	6
WA	36	2
WA	48	1
WA	72	6
