## Supplementary Table 5 for "The regulatory architecture of the primed pluripotent cell state"

### Sheet: Table S5-1
Table S5-1. List of shRNA hairpins used in loss-of-function validation assays and their results
Gene	Hairpin ID	Scored in Oct4 assay	Oct4 assay z-score	Passed PLATE-seq QC	Effected on protein activity of targeted candidate MR
Aebp1	TRCN0000295343	Yes	-10.5834	Yes	-1.71
Aebp1	TRCN0000295410	Yes	-6.8343	Yes	-2.85
Aebp1	TRCN0000307526	Yes	-4.8251	Yes	1.28
Aebp1	TRCN0000031351	Yes	0.1925	Yes	0.58
Aebp1	TRCN0000287914	Yes	1.0786	Yes	-0.88
Aebp1	TRCN0000295342	Yes	7.6484	Yes	-1.44
Aff4	TRCN0000103588	Yes	-6.7881
Aff4	TRCN0000103589	Yes	-0.6169
Aff4	TRCN0000103585	Yes	1.6597
Ankzf1	TRCN0000329205	Yes	-8.5867	Yes	-1.24
Ankzf1	TRCN0000329202	Yes	-7.7138	Yes	-2.13
Ankzf1	TRCN0000190165	Yes	-3.5133	Yes	0.52
Ankzf1	TRCN0000329204	Yes	-1.1903	Yes	0.43
Ankzf1	TRCN0000201381	Yes	0.3542	Yes	-4.65
Ankzf1	TRCN0000202035	Yes	1.6499	Yes	0.62
App	TRCN0000054876	Yes	-14.447
App	TRCN0000301472	Yes	-14.0249	Yes	-0.96
App	TRCN0000054874	Yes	-13.2709	Yes	-4.32
App	TRCN0000301544	Yes	-10.4449	Yes	-0.28
App	TRCN0000301470	Yes	-0.1605	Yes	2.22
App	TRCN0000301473	Yes	0.5156	Yes	1.75
Atf3	TRCN0000082129	Yes	-1.3583	Yes	-2.67
Atf3	TRCN0000082131			Yes	-3.11
Atf4	TRCN0000301646	Yes	-5.245	Yes	-0.63
Atf4	TRCN0000301721	Yes	-3.1716	Yes	-1.42
Atf4	TRCN0000301645	Yes	0.2145	Yes	0.39
Bach2	TRCN0000436191	Yes	-2.3816	Yes	-2.55
Bach2	TRCN0000084329	Yes	-1.6446	Yes	-0.58
Bach2	TRCN0000432631	Yes	-0.6316	Yes	-0.62
Baz1a	TRCN0000241700	Yes	-6.0323
Baz1a	TRCN0000244322	Yes	-5.9522
Baz1a	TRCN0000244323	Yes	0.5189
Bcl11a	TRCN0000096549	Yes	-11.0721	Yes	-2.05
Bcl11a	TRCN0000096550	Yes	-2.5388
Bcl11a	TRCN0000096553	Yes	1.1235	Yes	0.11
Bcl11a	TRCN0000096552	Yes	3.381	Yes	0.53
Bcl11b	TRCN0000096234	Yes	-12.4519	Yes	-1.12
Bcl11b	TRCN0000238422	Yes	-9.8429	Yes	-1.26
Bcl11b	TRCN0000238420	Yes	-8.0005	Yes	1.01
Bcl11b	TRCN0000238421	Yes	-6.8372	Yes	-0.56
Bcl11b	TRCN0000244249	Yes	1.9196	Yes	0.83
Bhlhe40	TRCN0000226078	Yes	-3.5963	Yes	0.91
Bhlhe40	TRCN0000226075	Yes	-0.4688	Yes	1.52
Bhlhe40	TRCN0000226076	Yes	-0.3254	Yes	-0.88
Carhsp1	TRCN0000301366	Yes	-14.5567
Carhsp1	TRCN0000077371	Yes	-13.3694	Yes	-1.78
Carhsp1	TRCN0000301438	Yes	-9.1649	Yes	2.21
Carhsp1	TRCN0000077369	Yes	-6.0713	Yes	7.02
Carhsp1	TRCN0000331494	Yes	2.4676	Yes	-1.5
Cbfa2t2	TRCN0000313729	Yes	-13.0138
Cbfa2t2	TRCN0000095617	Yes	-10.613	Yes	-1.25
Cbfa2t2	TRCN0000317317	Yes	-5.1019	Yes	0.46
Cbl	TRCN0000381278	Yes	-0.936	Yes	-0.91
Cbl	TRCN0000042572	Yes	-0.3047	Yes	0.61
Cbl	TRCN0000042568	Yes	-0.0637	Yes	0.23
Chd4	TRCN0000311040	Yes	-14.1112
Chd4	TRCN0000086143	Yes	-9.4341
Cited1	TRCN0000095236	Yes	-6.952	Yes	-2.37
Cited1	TRCN0000095235	Yes	0.4337	Yes	-1.12
Cited1	TRCN0000095234	Yes	0.5851	Yes	0.28
Cited1	TRCN0000095237	Yes	1.2782	Yes	-0.92
Cited1	TRCN0000095238	Yes	1.281	Yes	-3.64
Cited2	TRCN0000234121	Yes	-9.72	Yes	-5.33
Cited2	TRCN0000360512	Yes	-8.6056	Yes	-4.34
Cited2	TRCN0000234122	Yes	-4.4945	Yes	-3.05
Cited2	TRCN0000234123	Yes	-1.5841	Yes	-3.36
Cited2	TRCN0000055104	Yes	-0.8033	Yes	-2.06
Cited2	TRCN0000257264	Yes	0.1769	Yes	0.96
Creb3	TRCN0000301741	Yes	-11.6186	Yes	0.24
Creb3	TRCN0000331569	Yes	-8.5371	Yes	0.24
Creb3	TRCN0000085575	Yes	-8.3522	Yes	-3.99
Creb3	TRCN0000085573	Yes	-2.5843	Yes	-2.1
Creb3	TRCN0000085574	Yes	-0.2726	Yes	-2.61
Creb3	TRCN0000301666	Yes	1.8158	Yes	0.66
Crebzf	TRCN0000331585	Yes	-8.7764	Yes	-1.21
Crebzf	TRCN0000331514	Yes	-8.4395	Yes	-0.52
Crebzf	TRCN0000331584	Yes	-6.7152	Yes	-0.27
Crebzf	TRCN0000084563	Yes	8.3431	Yes	-3.87
Crebzf	TRCN0000331515	Yes	8.5795	Yes	-2.1
Crebzf	TRCN0000084564	Yes	8.6823	Yes	-3.02
Csda	TRCN0000070436	Yes	-12.8533	Yes	1.7
Csda	TRCN0000070433	Yes	2.6237	Yes	0.6
Csda	TRCN0000070435	Yes	3.6491
Csda	TRCN0000070434	Yes	5.4675	Yes	0.28
Csda	TRCN0000070437			Yes	-0.78
Csrnp1	TRCN0000247191	Yes	-6.8559
Csrnp1	TRCN0000247190	Yes	-5.6889
Csrnp1	TRCN0000247193	Yes	-5.2259
Ctbp2	TRCN0000287705	Yes	-12.1252	Yes	-0.45
Ctbp2	TRCN0000307495	Yes	-5.1821	Yes	0.44
Ctbp2	TRCN0000295115	Yes	-1.8455	Yes	-2.19
Ctbp2	TRCN0000287706	Yes	-1.7738	Yes	0.44
Ctbp2	TRCN0000295114	Yes	-1.7305	Yes	-3.29
Ctbp2	TRCN0000109335	Yes	0.7452	Yes	-1.91
Dnmt3b	TRCN0000071071	Yes	-1.0571	Yes	-2.37
Dnmt3b	TRCN0000071070	Yes	-0.8279	Yes	-6.55
Dnmt3b	TRCN0000071072	Yes	-0.2297	Yes	-1.43
E2f4	TRCN0000301980	Yes	-3.2714	Yes	-0.16
E2f4	TRCN0000348953	Yes	2.8955	Yes	-0.78
E2f4	TRCN0000331779	Yes	6.0211	Yes	-2.04
Ecsit	TRCN0000113956	Yes	-13.2578	Yes	-0.12
Ecsit	TRCN0000113958	Yes	-9.0943	Yes	-0.02
Ecsit	TRCN0000113960	Yes	-1.605	Yes	-0.52
Ecsit	TRCN0000113957	Yes	-0.4402	Yes	-1.51
Ecsit	TRCN0000113959	Yes	5.8199	Yes	-1.31
Egr1	TRCN0000231217	Yes	-0.9257	Yes	-2.81
Egr1	TRCN0000231218	Yes	-0.3667	Yes	-2.96
Egr1	TRCN0000231216	Yes	0.0302	Yes	-0.96
Elf1	TRCN0000081835	Yes	-0.9485	Yes	-4.04
Elf1	TRCN0000226193	Yes	-0.6751	Yes	-2.81
Elf1	TRCN0000226194	Yes	-0.2087	Yes	-2.09
Eomes	TRCN0000082255	Yes	3.379	Yes	-0.77
Ets2	TRCN0000233985	Yes	-9.5609
Ets2	TRCN0000218152	Yes	-9.2681	Yes	-0.14
Ets2	TRCN0000233982	Yes	0.3041	Yes	-1.37
Etv1	TRCN0000075477	Yes	-9.456	Yes	-1.03
Etv1	TRCN0000075473	Yes	-3.5998	Yes	-2.05
Etv1	TRCN0000415222	Yes	-1.0188	Yes	0.85
Etv1	TRCN0000419514	Yes	-0.9722	Yes	-3.89
Etv1	TRCN0000428375	Yes	-0.9308	Yes	-2.35
Etv4	TRCN0000055129	Yes	-4.1726	Yes	-1.41
Etv4	TRCN0000295466	Yes	-2.6946	Yes	-0.94
Etv4	TRCN0000306806	Yes	-0.9717	Yes	-1.23
Etv4	TRCN0000295522	Yes	-0.8607	Yes	2.41
Etv4	TRCN0000295467	Yes	-0.7631	Yes	-2.03
Etv4	TRCN0000055130	Yes	0.5102	Yes	-0.91
Etv5	TRCN0000312867	Yes	-12.9706	Yes	-2.23
Etv5	TRCN0000349768	Yes	-12.9053	Yes	-2.2
Etv5	TRCN0000312912	Yes	-12.2167	Yes	-1.53
Etv6	TRCN0000231237	Yes	-0.805	Yes	-3.5
Etv6	TRCN0000231234	Yes	-0.6595	Yes	-1.25
Etv6	TRCN0000231236	Yes	0.6191	Yes	-2.17
Fgf5	TRCN0000067587	Yes	-7.346
Fgf5	TRCN0000067584	Yes	1.2034
Fgf5	TRCN0000432573	Yes	2.4536
Fgfr2	TRCN0000023716	Yes	-12.4375
Fgfr2	TRCN0000321970	Yes	-12.0111
Fgfr2	TRCN0000321950	Yes	-8.1351
Fgfr2	TRCN0000321969	Yes	-7.4212
Foxj2	TRCN0000084292	Yes	-6.8451	Yes	1.04
Foxj2	TRCN0000084291	Yes	-5.9467	Yes	5.81
Foxj2	TRCN0000084290	Yes	-2.2338	Yes	-2.48
Foxj2	TRCN0000084288	Yes	6.6156	Yes	3.41
Foxj2	TRCN0000084289			Yes	1.24
Foxo1	TRCN0000054878	Yes	-13.1767	Yes	0.14
Foxo1	TRCN0000233395	Yes	-12.4141	Yes	-2.6
Foxo1	TRCN0000233397	Yes	-12.2505	Yes	1.02
Foxo1	TRCN0000234399	Yes	-12.1412	Yes	-1.04
Foxo1	TRCN0000233396	Yes	-10.1837	Yes	0.38
Foxo1	TRCN0000234398	Yes	-5.9761	Yes	0.56
Gbx2	TRCN0000070654	Yes	-3.0084	Yes	-1.03
Gbx2	TRCN0000070653			Yes	-0.58
Gbx2	TRCN0000070655			Yes	-2.29
Gli2	TRCN0000226033	Yes	-10.4088	Yes	-2.06
Gli2	TRCN0000226035	Yes	-0.8716	Yes	-2.94
Gli3	TRCN0000096145	Yes	-0.669	Yes	-0.86
Gli3	TRCN0000096144	Yes	-0.5034	Yes	-1.97
Gli3	TRCN0000096146	Yes	-0.3216	Yes	-1.55
Gm5506	TRCN0000114447	Yes	-13.9141
Gm5506	TRCN0000114448	Yes	-1.075	Yes	-1.19
Gm5506	TRCN0000114450	Yes	-0.9663	Yes	-3.87
Gm5506	TRCN0000114449	Yes	-0.9011	Yes	-3.29
Gon4l	TRCN0000234263	Yes	-9.4609	Yes	-1.46
Gon4l	TRCN0000234262	Yes	-4.5934	Yes	-0.64
Gon4l	TRCN0000234264	Yes	-3.6612	Yes	-1.64
Gpbp1l1	TRCN0000246905	Yes	-13.5742	Yes	0.5
Gpbp1l1	TRCN0000246906	Yes	-7.902	Yes	-2.13
Gpbp1l1	TRCN0000246903	Yes	-6.7857	Yes	-0.45
Gpbp1l1	TRCN0000246904	Yes	-2.1092	Yes	-1.86
Gpbp1l1	TRCN0000246902	Yes	-1.1003	Yes	-0.42
Gpbp1l1	TRCN0000191795	Yes	7.3642	Yes	-1.02
Hdgf	TRCN0000089225	Yes	-7.2725	Yes	-1.41
Hdgf	TRCN0000089224	Yes	-7.0934	Yes	-2.87
Hdgf	TRCN0000089223	Yes	-3.2185	Yes	-1.23
Hdgf	TRCN0000363608	Yes	-0.3733	Yes	0.86
Hdgf	TRCN0000332744	Yes	-0.2388	Yes	0.66
Hdgf	TRCN0000332828	Yes	0.8604	Yes	0.77
Hes6	TRCN0000311064	Yes	-15.4235	Yes	-4.63
Hes6	TRCN0000302047	Yes	-11.5743	Yes	-1.73
Hes6	TRCN0000085783	Yes	-8.4804	Yes	-2.67
Hes6	TRCN0000304637	Yes	-0.5269	Yes	-2.58
Hes6	TRCN0000304636	Yes	0.5135
Hes6	TRCN0000304638	Yes	5.2453	Yes	-0.93
Hey1	TRCN0000086482	Yes	-12.4528
Hey1	TRCN0000312822	Yes	-11.8912	Yes	-2.82
Hey1	TRCN0000311840	Yes	-10.9233
Hic2	TRCN0000245012	Yes	-9.1937
Hic2	TRCN0000245014	Yes	-5.0079
Hic2	TRCN0000245013	Yes	-3.7249
Hira	TRCN0000376754	Yes	-12.7497
Hira	TRCN0000376683	Yes	-12.1448	Yes	-2.82
Hira	TRCN0000374203	Yes	-4.0843	Yes	-0.63
Hira	TRCN0000365935	Yes	-0.1212	Yes	-2.2
Hira	TRCN0000365937			Yes	-2.15
Hmga1	TRCN0000235119	Yes	-3.151	Yes	-2.08
Hmga1	TRCN0000235120	Yes	-0.068	Yes	-0.42
Hmga1	TRCN0000235122	Yes	1.221	Yes	-0.22
Hmgb2	TRCN0000301407	Yes	-0.8958	Yes	-2.86
Hmgb2	TRCN0000304269	Yes	-0.6018	Yes	-1.1
Hmgb2	TRCN0000304268	Yes	-0.2667	Yes	-0.7
Hopx	TRCN0000233343	Yes	-13.38	Yes	3.09
Hopx	TRCN0000233341	Yes	-8.4501	Yes	-1.49
Hopx	TRCN0000233342	Yes	-7.7767	Yes	-1.83
Hopx	TRCN0000070498	Yes	-6.0163	Yes	0.21
Hopx	TRCN0000233339	Yes	-5.433	Yes	-2.13
Hopx	TRCN0000233340	Yes	1.8646	Yes	0.03
Id1	TRCN0000295519	Yes	-1.972	Yes	1.25
Id1	TRCN0000295464			Yes	1.25
Id1	TRCN0000295517			Yes	-1.02
Ilf3	TRCN0000304447	Yes	-12.2846	Yes	-1.36
Ilf3	TRCN0000374151	Yes	-8.6524	Yes	0.65
Ilf3	TRCN0000066796	Yes	-5.5089	Yes	-2
Irf6	TRCN0000321531	Yes	-2.1825
Irf6	TRCN0000321594	Yes	-0.067	Yes	0.84
Jarid2	TRCN0000362710	Yes	-9.9943	Yes	-0.96
Jarid2	TRCN0000368844	Yes	-2.7516	Yes	0.73
Jarid2	TRCN0000362780	Yes	1.6639	Yes	1.37
Jarid2	TRCN0000362782	Yes	5.5115	Yes	1.42
Jazf1	TRCN0000127429	Yes	-12.6079	Yes	2.11
Jazf1	TRCN0000127433	Yes	-8.3241	Yes	4.32
Jazf1	TRCN0000127431	Yes	7.335	Yes	-1.04
Jazf1	TRCN0000127430	Yes	8.8075	Yes	0.61
Jdp2	TRCN0000374274	Yes	-10.5922	Yes	-3.1
Jdp2	TRCN0000374276	Yes	-10.2684	Yes	-1.1
Jdp2	TRCN0000376757	Yes	-7.8599
Jdp2	TRCN0000379069	Yes	1.9607	Yes	-0.69
Jdp2	TRCN0000366046	Yes	3.3916
Jun	TRCN0000229528	Yes	-9.554	Yes	1.63
Jun	TRCN0000218856	Yes	3.4088	Yes	-0.82
Jun	TRCN0000229525	Yes	4.4488	Yes	0.56
Kdm5b	TRCN0000335698	Yes	-11.3899	Yes	-1.46
Kdm5b	TRCN0000363986	Yes	-10.7419	Yes	-2.59
Kdm5b	TRCN0000348748	Yes	-9.6159	Yes	-0.54
Kdm5b	TRCN0000113492	Yes	-2.754	Yes	-0.52
Kdm5b	TRCN0000113491	Yes	8.6788	Yes	1.63
Kdm5b	TRCN0000375587	Yes	11.0401	Yes	-0.84
Klf13	TRCN0000295524	Yes	-10.6899	Yes	-1.93
Klf13	TRCN0000084336	Yes	-9.6096	Yes	-2.57
Klf13	TRCN0000084337	Yes	-9.0805	Yes	-1.08
Klf6	TRCN0000085630	Yes	-8.7085	Yes	-1
Klf6	TRCN0000085628	Yes	-7.9136	Yes	1.42
Klf6	TRCN0000085631	Yes	-0.7463
Lass2	TRCN0000277334	Yes	-14.1548	Yes	-0.98
Lass2	TRCN0000217074	Yes	-4.7119	Yes	-0.48
Lass2	TRCN0000277335	Yes	2.3333	Yes	-0.78
Lass2	TRCN0000215319	Yes	4.2468	Yes	0.76
Lass2	TRCN0000277333	Yes	4.4864	Yes	0.88
Lass2	TRCN0000277400	Yes	5.7324	Yes	-1.04
Lef1	TRCN0000225787	Yes	-13.2374	Yes	-2.23
Lef1	TRCN0000225788	Yes	-13.1791	Yes	-0.58
Lef1	TRCN0000225789	Yes	-9.603	Yes	-1.81
Lef1	TRCN0000360344	Yes	-1.933	Yes	-1.12
Lef1	TRCN0000225790	Yes	-1.8073	Yes	2
Lef1	TRCN0000218932	Yes	-1.7673	Yes	-1.13
Litaf	TRCN0000234439	Yes	-13.9745	Yes	0.47
Litaf	TRCN0000234441	Yes	-0.8804
Litaf	TRCN0000234443	Yes	-0.4962	Yes	0.27
Litaf	TRCN0000054929	Yes	3.9225	Yes	2.79
Litaf	TRCN0000234442	Yes	7.6322	Yes	-1.03
Litaf	TRCN0000234440	Yes	7.7828	Yes	0.96
Lztr1	TRCN0000287240	Yes	-3.3605	Yes	-4.1
Lztr1	TRCN0000287309	Yes	2.5075	Yes	-3.27
Lztr1	TRCN0000287310	Yes	4.9737	Yes	-2.38
Mbd3	TRCN0000301772	Yes	-11.0604
Mbd3	TRCN0000374211	Yes	-5.5675
Mbd3	TRCN0000039070	Yes	-0.9145
Mkx	TRCN0000419234	Yes	-13.8568	Yes	-1.05
Mkx	TRCN0000412971	Yes	-9.8822	Yes	-0.48
Mkx	TRCN0000085047	Yes	-8.086	Yes	-0.83
Mllt10	TRCN0000072133	Yes	-14.4483	Yes	0.8
Mllt10	TRCN0000072135	Yes	-11.1741	Yes	-0.16
Mllt10	TRCN0000072134	Yes	-5.9629	Yes	0.72
Mllt10	TRCN0000072136	Yes	-1.9163	Yes	0.87
Mllt10	TRCN0000072137	Yes	-1.5207	Yes	-1.78
Mta1	TRCN0000334044	Yes	-5.9894	Yes	-1.23
Mta1	TRCN0000334043	Yes	-5.4037	Yes	-2.15
Mta1	TRCN0000334110	Yes	-0.2782	Yes	-0.81
Mta2	TRCN0000039358	Yes	-14.313	Yes	-0.45
Mta2	TRCN0000039355	Yes	-8.6273	Yes	-1.11
Mta2	TRCN0000039356	Yes	-2.2751	Yes	-0.15
Myc	TRCN0000234923	Yes	-11.5652	Yes	-1.16
Myc	TRCN0000234926	Yes	-9.9464	Yes	-4.41
Myc	TRCN0000054857	Yes	-6.8041	Yes	1.41
Myc	TRCN0000234927	Yes	-4.8402	Yes	-3.83
Myc	TRCN0000054853	Yes	-3.58	Yes	0.52
Myc	TRCN0000234924	Yes	-0.8152	Yes	-0.82
Mycl1	TRCN0000418140	Yes	-13.2072
Mycl1	TRCN0000042710	Yes	-11.4135
Mycl1	TRCN0000042709	Yes	-11.2519	Yes	-0.59
Mycl1	TRCN0000430381	Yes	-1.1286	Yes	1.27
Mycl1	TRCN0000430459	Yes	-0.6065	Yes	0.13
Mycl1	TRCN0000419463	Yes	1.1747	Yes	0.86
Myst2	TRCN0000366275	Yes	-13.1652	Yes	0.43
Myst2	TRCN0000039242			Yes	-2.7
Nanog	TRCN0000075335	Yes	-13.3351	Yes	-2.82
Nanog	TRCN0000075334	Yes	-10.2679	Yes	-2.23
Nanog	TRCN0000075336			Yes	-2.63
Ncam1	TRCN0000113654	Yes	-10.4769
Ncam1	TRCN0000113652	Yes	-7.8013
Ncam1	TRCN0000113653	Yes	-0.3161
Ncam1	TRCN0000335736	Yes	9.7777
Nfatc3	TRCN0000097132	Yes	-11.3291	Yes	0.44
Nfatc3	TRCN0000097129	Yes	-9.8702	Yes	-1.19
Nfatc3	TRCN0000377122	Yes	-8.0144	Yes	-0.61
Nfatc3	TRCN0000308369	Yes	-1.2663	Yes	-1
Nfatc3	TRCN0000305026	Yes	-0.235	Yes	1.49
Nfatc3	TRCN0000308439	Yes	0.9404	Yes	0.58
Nfe2l1	TRCN0000232251	Yes	0.1023
Nfx1	TRCN0000304626	Yes	-10.128	Yes	2.84
Nfx1	TRCN0000085125	Yes	-9.1886	Yes	0.04
Nfx1	TRCN0000304625	Yes	-6.0758	Yes	-1.28
Nfx1	TRCN0000085123	Yes	-2.6839	Yes	-2.76
Nfx1	TRCN0000311056	Yes	-2.1065	Yes	-0.44
Nfx1	TRCN0000331786	Yes	8.3654	Yes	1.02
Nfyb	TRCN0000312834	Yes	-12.9025	Yes	-1.09
Nfyb	TRCN0000084491	Yes	-12.5598	Yes	-2.5
Nfyb	TRCN0000084490	Yes	-9.4673	Yes	-3.01
Nkrf	TRCN0000123966	Yes	-10.7654	Yes	-1.46
Nkrf	TRCN0000123965	Yes	-9.5417	Yes	1.46
Nkrf	TRCN0000123967	Yes	-8.2606	Yes	1.06
Nkrf	TRCN0000123968	Yes	4.4506	Yes	-2.34
Nr0b1	TRCN0000425702	Yes	-14.2473
Nr0b1	TRCN0000441315	Yes	-8.9364
Nr0b1	TRCN0000428161	Yes	-6.813
Otx2	TRCN0000429876	Yes	-14.1404	Yes	-3.67
Otx2	TRCN0000194547	Yes	-13.2234	Yes	-1.93
Otx2	TRCN0000438502	Yes	-11.2884	Yes	-2.06
Otx2	TRCN0000420017	Yes	-10.697	Yes	-2.17
Otx2	TRCN0000175734	Yes	-0.8248	Yes	-4.35
Otx2	TRCN0000424437	Yes	0.3566	Yes	-2.13
Otx2	TRCN0000443129	Yes	4.1719	Yes	-3.12
Pa2g4	TRCN0000236752	Yes	-10.8302	Yes	-0.14
Pa2g4	TRCN0000236754	Yes	-10.6976	Yes	-0.42
Pa2g4	TRCN0000031993	Yes	-3.2108	Yes	-2.47
Pa2g4	TRCN0000236753	Yes	-1.8014	Yes	-1.05
Pa2g4	TRCN0000236755	Yes	-1.1642	Yes	-0.54
Pa2g4	TRCN0000236756	Yes	0.2421	Yes	-1.71
Pbx1	TRCN0000012575	Yes	-10.7037
Pbx1	TRCN0000012577			Yes	2.95
Pcgf6	TRCN0000095300	Yes	-12.2067	Yes	-5.22
Pcgf6	TRCN0000095301	Yes	-8.3003	Yes	-2.99
Pcgf6	TRCN0000095299	Yes	-1.3797
Peg3	TRCN0000075393	Yes	-0.6668	Yes	-4.05
Peg3	TRCN0000075396	Yes	-0.4756	Yes	-3.9
Peg3	TRCN0000075395	Yes	-0.3963	Yes	-3.24
Phf5a	TRCN0000123414	Yes	-14.4772
Phf5a	TRCN0000123417	Yes	-12.8081
Phf5a	TRCN0000123416	Yes	-6.6078	Yes	-1.27
Phf5a	TRCN0000123415	Yes	2.3072	Yes	-0.37
Pknox1	TRCN0000311010	Yes	-13.5202	Yes	-1.31
Pknox1	TRCN0000304530	Yes	-2.3026	Yes	0.5
Pknox1	TRCN0000304531	Yes	1.5879	Yes	-0.61
Pou2f1	TRCN0000240638	Yes	-5.2487
Pou2f1	TRCN0000240636	Yes	-4.5345
Pou2f1	TRCN0000175090	Yes	-1.3871
Pou3f1	TRCN0000431194	Yes	-9.3887	Yes	0.2
Pou3f1	TRCN0000425465	Yes	-6.2917	Yes	0.89
Pou5f1	TRCN0000430010	Yes	-15.0198	Yes	-3.93
Pou5f1	TRCN0000009612	Yes	-14.8755	Yes	-3.09
Pou5f1	TRCN0000009614	Yes	-14.7488
Pou5f1	TRCN0000426781	Yes	-14.5837	Yes	-4.53
Pou6f1	TRCN0000315998	Yes	-14.0369	Yes	-0.79
Pou6f1	TRCN0000075450	Yes	-10.9601	Yes	-4
Pou6f1	TRCN0000310937	Yes	1.5892	Yes	-1.99
Psmc3ip	TRCN0000120274	Yes	-12.398	Yes	-2.31
Psmc3ip	TRCN0000120276	Yes	-3.7875	Yes	-2.8
Psmc3ip	TRCN0000336055	Yes	-0.8372	Yes	-3.18
Psmc3ip	TRCN0000120273	Yes	-0.4272	Yes	-3.59
Psmc3ip	TRCN0000336056	Yes	-0.4158	Yes	-0.2
Psmc3ip	TRCN0000120272	Yes	1.4927	Yes	-0.81
Ptpn11	TRCN0000327987	Yes	-13.4185
Ptpn11	TRCN0000328059	Yes	-9.2663
Ptpn11	TRCN0000327984	Yes	-6.9741
Ptpn11	TRCN0000029877	Yes	3.9674
Rai1	TRCN0000328334	Yes	-13.2117
Rai1	TRCN0000328264	Yes	-12.0498
Rai1	TRCN0000328336	Yes	-6.4609
Rai1	TRCN0000328262	Yes	-3.5969
Rarb	TRCN0000027067	Yes	-7.8198	Yes	-1.17
Rarb	TRCN0000027048	Yes	-6.0995	Yes	-1.65
Rarb	TRCN0000027071	Yes	-4.3099	Yes	-0.68
Rcan1	TRCN0000105815	Yes	-13.8283	Yes	-1.42
Rcan1	TRCN0000105816	Yes	-6.147	Yes	0.85
Rcan1	TRCN0000105819			Yes	-0.56
Rcor2	TRCN0000425308	Yes	-6.8846	Yes	-3.96
Rcor2	TRCN0000414131	Yes	5.4626	Yes	0.39
Rcor2	TRCN0000085521	Yes	7.4364	Yes	0.17
Rexo4	TRCN0000375918	Yes	-13.3465	Yes	-0.09
Rexo4	TRCN0000375919	Yes	-9.8735	Yes	-0.28
Rexo4	TRCN0000366908	Yes	-5.6579	Yes	-1.02
Rexo4	TRCN0000376828	Yes	-3.4385	Yes	-1.56
Rexo4	TRCN0000366963	Yes	7.3607	Yes	-1.56
Rexo4	TRCN0000124274	Yes	7.5348	Yes	-1
Rreb1	TRCN0000376250	Yes	-3.0355	Yes	1.29
Rreb1	TRCN0000367160	Yes	0.8692	Yes	-0.05
Rreb1	TRCN0000376248	Yes	2.9112	Yes	0.16
Rrn3	TRCN0000346697	Yes	-1.5349	Yes	-1.26
Rrn3	TRCN0000346639	Yes	-0.9946	Yes	-4.09
Rxrg	TRCN0000027052	Yes	-1.1208	Yes	0.51
Rxrg	TRCN0000438766	Yes	-1.0218	Yes	0.46
Rxrg	TRCN0000027122	Yes	-0.9033	Yes	-1.08
Rxrg	TRCN0000445690	Yes	-0.7143	Yes	0.47
Sall1	TRCN0000238155	Yes	-9.6358	Yes	0.44
Sall1	TRCN0000238156	Yes	-7.5988	Yes	-1.06
Sall1	TRCN0000257033	Yes	-2.3968	Yes	0.17
Sall2	TRCN0000234108	Yes	-11.2689	Yes	-1.65
Sall2	TRCN0000218200	Yes	-10.5782	Yes	-2.79
Sall2	TRCN0000234107	Yes	-6.7355	Yes	-1.57
Sall2	TRCN0000234106	Yes	3.8807	Yes	-2.68
Sall2	TRCN0000234105	Yes	4.1096	Yes	-3.85
Sall2	TRCN0000098205	Yes	4.6426	Yes	-3.1
Sall4	TRCN0000097824	Yes	-12.0819	Yes	-3.23
Sall4	TRCN0000097821	Yes	-11.2591	Yes	-1.27
Sall4	TRCN0000097823	Yes	-2.4233	Yes	-2.21
Sall4	TRCN0000097820	Yes	-1.212	Yes	-1.05
Satb1	TRCN0000412817	Yes	-1.0902	Yes	-4.6
Satb1	TRCN0000039093	Yes	-1.0094	Yes	-1.22
Satb1	TRCN0000039092	Yes	-0.9292	Yes	-0.62
Scmh1	TRCN0000097999	Yes	-12.4828	Yes	1.04
Scmh1	TRCN0000097996	Yes	-9.1533	Yes	-0.89
Scmh1	TRCN0000097997	Yes	-2.5908
Scmh1	TRCN0000097995	Yes	1.304	Yes	-0.05
Scmh1	TRCN0000097998	Yes	4.166	Yes	-1.27
Sin3a	TRCN0000353513	Yes	-14.3748
Sin3a	TRCN0000336544	Yes	-14.2417
Sin3a	TRCN0000336476	Yes	-12.1633	Yes	-0.9
Smad2	TRCN0000327447	Yes	-13.1727
Smad2	TRCN0000327446	Yes	-1.1684	Yes	-1.95
Smad2	TRCN0000089336	Yes	2.1276	Yes	0.86
Smad5	TRCN0000443789	Yes	-1.8459	Yes	0.75
Smad5	TRCN0000068270	Yes	-0.9795	Yes	-1.93
Smad5	TRCN0000068268	Yes	0.1431
Smad5	TRCN0000068269	Yes	0.164
Smad5	TRCN0000068271	Yes	0.5832	Yes	1.35
Smad5	TRCN0000436791	Yes	1.1386	Yes	0.95
Sox12	TRCN0000324382	Yes	-9.8876
Sox12	TRCN0000324383	Yes	-7.9879
Sox12	TRCN0000305822	Yes	-6.2281
Sox2	TRCN0000424718	Yes	-0.969	Yes	0.19
Sox2	TRCN0000416106	Yes	-0.1031	Yes	-1.25
Sox2	TRCN0000420955	Yes	0.258	Yes	-3.09
Sp6	TRCN0000233993	Yes	-11.8969	Yes	-1.37
Sp6	TRCN0000082179	Yes	-9.9711	Yes	-1.17
Sp6	TRCN0000233992	Yes	1.6879	Yes	0.11
Stat3	TRCN0000071456	Yes	3.1431	Yes	-0.21
Stat3	TRCN0000301944	Yes	9.164	Yes	0.26
Stat3	TRCN0000071453	Yes	9.6469	Yes	-2.28
Stat3	TRCN0000071454			Yes	-3.8
Tada2a	TRCN0000304928	Yes	-12.4597	Yes	-0.04
Tada2a	TRCN0000311167	Yes	-1.4745	Yes	0.7
Tada2a	TRCN0000302752	Yes	-0.4552	Yes	1.31
Tada2a	TRCN0000304977	Yes	5.4834	Yes	0.38
Tada2a	TRCN0000039246	Yes	9.0216	Yes	-1.49
Tada2a	TRCN0000039245	Yes	10.7439	Yes	-1.01
Taf5l	TRCN0000294963	Yes	-14.1176	Yes	-0.91
Taf5l	TRCN0000039285	Yes	-10.7754	Yes	-2.09
Taf5l	TRCN0000307478	Yes	-10.6496	Yes	-2.94
Taf5l	TRCN0000287552	Yes	-10.4658	Yes	0.31
Taf5l	TRCN0000294927	Yes	-7.8718	Yes	-2.01
Taf5l	TRCN0000287472	Yes	-7.3267	Yes	-1.76
Tal2	TRCN0000082318	Yes	-10.8145	Yes	-0.53
Tal2	TRCN0000082320	Yes	-9.9477	Yes	-2.3
Tal2	TRCN0000082319	Yes	-2.0052	Yes	-1.74
Tcf25	TRCN0000241028	Yes	-13.6851	Yes	-2.69
Tcf25	TRCN0000241031	Yes	-0.265	Yes	-0.84
Tcf25	TRCN0000241032	Yes	0.2147	Yes	-1.03
Tcf3	TRCN0000233414	Yes	-10.532
Tcf3	TRCN0000233416	Yes	-10.3654
Tcf3	TRCN0000233415	Yes	-5.7295
Tcf3	TRCN0000233412	Yes	-1.5992
Tcf7	TRCN0000262742	Yes	-10.8399	Yes	-2.51
Tcf7	TRCN0000360414	Yes	-7.9415	Yes	-0.56
Tcf7	TRCN0000262741	Yes	-5.7046	Yes	-1.22
Tcfl5	TRCN0000085070	Yes	-9.9821	Yes	0.58
Tcfl5	TRCN0000085068	Yes	-6.7808	Yes	0.72
Tcfl5	TRCN0000085069	Yes	0.1736	Yes	-0.66
Tcfl5	TRCN0000418148	Yes	9.27	Yes	-0.43
Tcfl5	TRCN0000085071	Yes	9.5692	Yes	-3.4
Tcfl5	TRCN0000085072	Yes	10.3299	Yes	-2.25
Tfam	TRCN0000086064	Yes	-14.1774	Yes	-2.17
Tfam	TRCN0000311846	Yes	-14.0448
Tfam	TRCN0000086067	Yes	-14.0091
Tfdp2	TRCN0000095783	Yes	-12.4976	Yes	-1.74
Tfdp2	TRCN0000095780	Yes	-5.5445	Yes	-2.68
Tfdp2	TRCN0000095779	Yes	-5.0171	Yes	-1.8
Tfdp2	TRCN0000095782	Yes	1.041	Yes	-0.82
Tfdp2	TRCN0000095781			Yes	-0.83
Tgif1	TRCN0000233981	Yes	-5.359	Yes	-0.9
Tgif1	TRCN0000218560	Yes	-4.241	Yes	-1.28
Tgif1	TRCN0000233980	Yes	-1.6231	Yes	-1.1
Tgif2	TRCN0000075525	Yes	-14.2008	Yes	-0.06
Tgif2	TRCN0000075526	Yes	-6.8452	Yes	-1.82
Tgif2	TRCN0000348998	Yes	6.6096	Yes	-0.16
Tgif2	TRCN0000301414	Yes	7.2843	Yes	-1.36
Tgif2	TRCN0000075523	Yes	9.5864	Yes	-2.51
Tgif2	TRCN0000301343			Yes	-1.23
Thap1	TRCN0000173975	Yes	-11.1502	Yes	-1.68
Thap1	TRCN0000194403	Yes	-7.8905	Yes	-1.77
Thap1	TRCN0000175838	Yes	-2.5027	Yes	-2.55
Thap1	TRCN0000193876	Yes	9.6942	Yes	-1.05
Trim27	TRCN0000317232	Yes	-13.9788
Trim27	TRCN0000040538	Yes	-0.8862	Yes	0.02
Trim27	TRCN0000040541	Yes	-0.7394	Yes	-1.42
Trim27	TRCN0000040542	Yes	1.2459	Yes	0.79
Trim27	TRCN0000040540	Yes	6.399	Yes	1.15
Trim27	TRCN0000317233	Yes	8.6507	Yes	-0.83
Trim28	TRCN0000304660	Yes	-13.5855	Yes	-2.29
Trim28	TRCN0000348950	Yes	-9.5169	Yes	-1.37
Trim28	TRCN0000071363	Yes	-1.4349
Trim28	TRCN0000071366	Yes	-0.581	Yes	-2.29
Tsc22d1	TRCN0000218486	Yes	-11.5805	Yes	-4.27
Tsc22d1	TRCN0000301933	Yes	-10.337	Yes	-2.2
Tsc22d1	TRCN0000234092	Yes	-9.5051	Yes	-3.31
Tulp4	TRCN0000302647	Yes	-12.3416	Yes	-0.29
Tulp4	TRCN0000374989	Yes	-4.1281	Yes	0.26
Tulp4	TRCN0000302575	Yes	1.9068	Yes	0.35
Utf1	TRCN0000416598	Yes	-13.433	Yes	-2.69
Utf1	TRCN0000417654	Yes	-7.2664	Yes	-2.18
Utf1	TRCN0000431454	Yes	-5.8009	Yes	-1.85
Xbp1	TRCN0000008421	Yes	-7.8152	Yes	0.46
Xbp1	TRCN0000232018	Yes	-1.5483	Yes	1.03
Xbp1	TRCN0000232021	Yes	-0.3617	Yes	2.53
Xbp1	TRCN0000232019	Yes	8.6072	Yes	-1.55
Ybx1	TRCN0000077209	Yes	-10.9629	Yes	-1.11
Ybx1	TRCN0000077208	Yes	-9.717	Yes	-0.01
Ybx1	TRCN0000077210	Yes	-9.1405	Yes	-0.77
Ybx1	TRCN0000333885	Yes	-0.8716	Yes	-2.27
Ybx1	TRCN0000333886	Yes	0.6621	Yes	-0.34
Ybx1	TRCN0000334022	Yes	0.8209	Yes	0.41
Zc3h13	TRCN0000173548	Yes	-13.6192	Yes	-1.1
Zc3h13	TRCN0000216806	Yes	-10.3242	Yes	-0.14
Zc3h13	TRCN0000175152	Yes	-9.2733	Yes	0.98
Zc3h13	TRCN0000217812	Yes	-8.0761	Yes	-0.93
Zc3h13	TRCN0000176014	Yes	-5.217	Yes	1.04
Zc3h13	TRCN0000217068	Yes	3.0668	Yes	-1.1
Zc3h7a	TRCN0000217650	Yes	-11.8189	Yes	-0.24
Zc3h7a	TRCN0000322503	Yes	-9.1095	Yes	-0.02
Zc3h7a	TRCN0000322502	Yes	-6.6046	Yes	-1.13
Zc3hc1	TRCN0000184578	Yes	-6.2962
Zc3hc1	TRCN0000180425	Yes	-6.2887	Yes	-0.72
Zc3hc1	TRCN0000184687	Yes	-6.2793	Yes	0.05
Zc4h2	TRCN0000191070	Yes	-1.2377	Yes	-2.93
Zc4h2	TRCN0000191956	Yes	-0.5641	Yes	-4.65
Zc4h2	TRCN0000202189	Yes	1.7527	Yes	-2.84
Zcchc12	TRCN0000175267	Yes	-7.7342	Yes	-1.02
Zcchc12	TRCN0000193829	Yes	-5.3518	Yes	-0.52
Zcchc12	TRCN0000175226	Yes	-4.8802	Yes	0.49
Zcchc12	TRCN0000194471	Yes	-1.6255	Yes	-1.69
Zcchc12	TRCN0000175732	Yes	-1.5361	Yes	-1.39
Zcchc12	TRCN0000173728	Yes	-1.2306	Yes	-1.33
Zcchc14	TRCN0000313591	Yes	-15.3815	Yes	-2.17
Zcchc14	TRCN0000040730	Yes	-14.5105	Yes	0.56
Zcchc14	TRCN0000040731	Yes	-11.7656	Yes	1.2
Zcchc14	TRCN0000040732	Yes	-11.3246	Yes	0.53
Zcchc14	TRCN0000313590	Yes	-10.5684	Yes	-3.17
Zcchc14	TRCN0000040728	Yes	2.5188	Yes	0.82
Zcchc3	TRCN0000329614	Yes	-11.62	Yes	-3.67
Zcchc3	TRCN0000329543	Yes	-8.0373	Yes	-2.93
Zcchc3	TRCN0000329542	Yes	-3.7774	Yes	-0.57
Zcchc8	TRCN0000309638	Yes	-12.9995	Yes	-1.91
Zcchc8	TRCN0000309569	Yes	-8.9303	Yes	-0.71
Zcchc8	TRCN0000309639	Yes	-8.4314	Yes	0.67
Zcchc8	TRCN0000309637	Yes	-6.5875	Yes	-2.09
Zcchc8	TRCN0000123779	Yes	-6.2296	Yes	-2.02
Zcchc8	TRCN0000331964	Yes	6.9485	Yes	0.79
Zdhhc13	TRCN0000436387	Yes	-10.4921	Yes	0.15
Zdhhc13	TRCN0000435107	Yes	-7.2145	Yes	-1.2
Zdhhc13	TRCN0000416358	Yes	-6.9243	Yes	0.57
Zdhhc13	TRCN0000434661	Yes	-4.1793	Yes	-2.06
Zdhhc13	TRCN0000081753	Yes	-3.7692	Yes	1.57
Zfand3	TRCN0000106376	Yes	-4.5426	Yes	-0.96
Zfand3	TRCN0000106375	Yes	3.3582	Yes	-2.14
Zfand3	TRCN0000106377	Yes	6.6978	Yes	-4.39
Zfand3	TRCN0000106379	Yes	8.6247	Yes	-2.09
Zfand3	TRCN0000106378			Yes	-3.34
Zfand6	TRCN0000240955	Yes	-9.9332	Yes	0.81
Zfand6	TRCN0000240958	Yes	-8.1658	Yes	1.6
Zfand6	TRCN0000215564	Yes	-4.9798	Yes	-1.46
Zfhx2	TRCN0000234214	Yes	-3.7745	Yes	-0.93
Zfhx2	TRCN0000234211	Yes	-2.8077	Yes	-0.85
Zfhx2	TRCN0000234212	Yes	-1.0438	Yes	-0.46
Zfhx2	TRCN0000219018	Yes	-0.6903	Yes	-2.7
Zfhx2	TRCN0000234213	Yes	-0.1858	Yes	-0.19
Zfp184	TRCN0000096392	Yes	-12.1327	Yes	0.37
Zfp184	TRCN0000096393	Yes	-10.8003	Yes	-3.48
Zfp184	TRCN0000096391	Yes	-9.0262	Yes	-2.36
Zfp184	TRCN0000096390	Yes	9.1413	Yes	-2.53
Zfp184	TRCN0000096389	Yes	9.8897	Yes	-1.71
Zfp207	TRCN0000082273	Yes	-14.9914	Yes	-0.77
Zfp207	TRCN0000225903	Yes	-12.1568	Yes	3.35
Zfp207	TRCN0000225906	Yes	-11.5793	Yes	-0.47
Zfp207	TRCN0000218081	Yes	-10.4628	Yes	-0.62
Zfp207	TRCN0000225905	Yes	-10.0095
Zfp207	TRCN0000225904	Yes	-5.1696	Yes	-0.3
Zfp239	TRCN0000374232	Yes	-0.8955	Yes	-2.03
Zfp239	TRCN0000374233	Yes	-0.0583	Yes	-2.38
Zfp239	TRCN0000374170	Yes	0.1762	Yes	-1.12
Zfp259	TRCN0000175245	Yes	-11.3761	Yes	1.41
Zfp259	TRCN0000238006	Yes	-10.362	Yes	-1.48
Zfp259	TRCN0000238004	Yes	-0.2407	Yes	1.13
Zfp27	TRCN0000417897	Yes	-9.7006
Zfp27	TRCN0000431867	Yes	-6.9255	Yes	-0.22
Zfp27	TRCN0000426146	Yes	0.9967	Yes	-1.53
Zfp277	TRCN0000082271	Yes	-10.5819	Yes	-2.37
Zfp277	TRCN0000348122	Yes	-10.4605	Yes	1.56
Zfp277	TRCN0000082269	Yes	-10.3121	Yes	-3.11
Zfp277	TRCN0000082272	Yes	-8.8313	Yes	-1.61
Zfp277	TRCN0000082270	Yes	1.5205	Yes	1.38
Zfp277	TRCN0000334114	Yes	9.7974	Yes	1.19
Zfp317	TRCN0000416768	Yes	-2.0239
Zfp317	TRCN0000421638	Yes	0.4325
Zfp334	TRCN0000304676	Yes	-14.4521	Yes	-0.67
Zfp334	TRCN0000304620	Yes	-11.1871	Yes	-1.44
Zfp334	TRCN0000081851	Yes	-10.4393	Yes	-3.46
Zfp334	TRCN0000311110	Yes	-1.2018	Yes	0.84
Zfp334	TRCN0000302344	Yes	1.9991	Yes	-0.61
Zfp334	TRCN0000311109			Yes	-1.7
Zfp46	TRCN0000301844	Yes	-0.5953	Yes	-4.7
Zfp46	TRCN0000304514	Yes	-0.4129	Yes	-2.33
Zfp462	TRCN0000095832	Yes	-12.9558	Yes	-1.15
Zfp462	TRCN0000095831	Yes	-9.0362	Yes	-1.23
Zfp462	TRCN0000095833	Yes	-3.673	Yes	-1.52
Zfp512	TRCN0000193458	Yes	-5.4798	Yes	1.59
Zfp512	TRCN0000173169	Yes	-4.4448	Yes	-4
Zfp512	TRCN0000173992	Yes	2.0995	Yes	1.34
Zfp512	TRCN0000193409	Yes	2.6487	Yes	2.04
Zfp516	TRCN0000242184	Yes	-8.1363	Yes	-1.54
Zfp516	TRCN0000242185	Yes	-6.3921	Yes	-1.68
Zfp516	TRCN0000242183			Yes	-2.15
Zfp518b	TRCN0000218746	Yes	-4.7375	Yes	-1.42
Zfp518b	TRCN0000225995	Yes	-1.657	Yes	-1.82
Zfp518b	TRCN0000253291	Yes	-0.8606	Yes	-1.32
Zfp518b	TRCN0000225996	Yes	-0.6073	Yes	-0.72
Zfp579	TRCN0000124762	Yes	-8.7692	Yes	-1.66
Zfp579	TRCN0000124759			Yes	-1.02
Zfp579	TRCN0000124761			Yes	-0.89
Zfp598	TRCN0000040848	Yes	-13.8097	Yes	-0.23
Zfp598	TRCN0000040851	Yes	-11.5116	Yes	2.05
Zfp598	TRCN0000040850	Yes	-7.4678	Yes	0.15
Zfp598	TRCN0000040849	Yes	-6.8824	Yes	-2.92
Zfp598	TRCN0000351024	Yes	-5.9655	Yes	-1.74
Zfp598	TRCN0000339423	Yes	-4.513	Yes	-1.88
Zfp608	TRCN0000249820	Yes	-13.1137	Yes	-2.45
Zfp608	TRCN0000249821	Yes	-8.8769	Yes	-1.28
Zfp608	TRCN0000249823	Yes	-8.7466	Yes	-1.76
Zfp608	TRCN0000249824	Yes	-8.3487	Yes	-1.53
Zfp608	TRCN0000249822	Yes	-7.4444	Yes	-1.02
Zfp692	TRCN0000241959	Yes	-7.247	Yes	-2
Zfp692	TRCN0000241960	Yes	-3.9273
Zfp692	TRCN0000241956	Yes	0.8131	Yes	0.59
Zfp692	TRCN0000173633	Yes	6.2759	Yes	-4.11
Zfp692	TRCN0000241958	Yes	9.0274	Yes	0.18
Zfp692	TRCN0000241957	Yes	9.7431	Yes	-2.11
Zfp828	TRCN0000071358	Yes	-7.1698	Yes	0.13
Zfp828	TRCN0000071359	Yes	-4.8813	Yes	-0.17
Zfp828	TRCN0000071362	Yes	-1.1936	Yes	-0.67
Zfx	TRCN0000095619	Yes	-9.8566	Yes	-0.1
Zfx	TRCN0000095621	Yes	-9.5153	Yes	0.97
Zfx	TRCN0000095623	Yes	-6.482	Yes	0.09
Zfx	TRCN0000095620	Yes	3.9499
Zfyve1	TRCN0000098537	Yes	9.0293	Yes	2.19
Zfyve1	TRCN0000098535	Yes	9.2173	Yes	-0.4
Zfyve1	TRCN0000098536	Yes	9.6156	Yes	2.44
Zic2	TRCN0000095251	Yes	-11.5968	Yes	-2.43
Zic2	TRCN0000095252	Yes	-10.8645	Yes	-0.46
Zic2	TRCN0000095253	Yes	-9.506	Yes	0.82
Zic2	TRCN0000095250	Yes	-3.8667	Yes	-1.36
Zic2	TRCN0000095249	Yes	-0.2059	Yes	0.54
Zic3	TRCN0000095728	Yes	-13.2926	Yes	1.17
Zic3	TRCN0000095725	Yes	-11.0125	Yes	-1.26
Zic3	TRCN0000095724	Yes	-9.9814	Yes	-1.42
Zic3	TRCN0000095727	Yes	-1.3681	Yes	-2
Zic3	TRCN0000095726	Yes	-0.6995	Yes	0.29
Zmat4	TRCN0000420805	Yes	-11.0969
Zmat4	TRCN0000182562	Yes	-10.1801	Yes	-1.69
Zmat4	TRCN0000182666	Yes	-1.1846	Yes	-0.75
Zmym1	TRCN0000306160	Yes	-14.3246
Zmym1	TRCN0000306220	Yes	-14.2884	Yes	-2.89
Zmym1	TRCN0000113550	Yes	-11.2365	Yes	-4.59
Zmym1	TRCN0000326115	Yes	-9.9237	Yes	-2
Zmym1	TRCN0000331374	Yes	-4.8397	Yes	-2.28
Zmym1	TRCN0000306161	Yes	-1.2016	Yes	-2.52
Zmynd8	TRCN0000375531	Yes	-2.4888
Zmynd8	TRCN0000366546	Yes	4.2687
Zscan10	TRCN0000239121	Yes	-12.8421	Yes	-2.86
Zscan10	TRCN0000239120	Yes	-12.0279	Yes	0.16
Zscan10	TRCN0000239119	Yes	-6.8425	Yes	-1.07
Zxdc	TRCN0000302899	Yes	-8.6794	Yes	-1.59
Zxdc	TRCN0000302981	Yes	-2.3295	Yes	-0.02
Zxdc	TRCN0000302898	Yes	-0.3532	Yes	-1

### Sheet: Table S5-2
Table S5-2. Oct4-immunofluorescence validation assay for candidate MRs - Integrated scores
Gene	Z-score in Oct4 assay
Pou5f1	-29.0572
Tfam	-24.3823
Sin3a	-23.5442
Zfp207	-20.4607
Zmym1	-20.3958
Hey1	-20.3616
Fgfr2	-20.0025
Etv5	-19.9705
Rai1	-17.6596
Nr0b1	-17.3186
Tsc22d1	-16.7873
Chd4	-16.649
Taf5l	-16.1951
Zfp608	-16.0935
Mkx	-16.0308
Zcchc14	-16.0099
Nanog	-15.8373
App	-15.7672
Nfyb	-15.5427
Bcl11b	-14.9536
Zfp277	-14.6873
Phf5a	-14.5319
Utf1	-14.5173
Lef1	-14.495
Zcchc8	-14.3296
Sp6	-14.1903
Tcf3	-14.113
Cbfa2t2	-14.0776
Sox12	-13.9163
Mycl	-13.8391
Rcan1	-13.8181
Zcchc3	-13.624
Hes6	-13.6161
Foxo1	-13.5378
Klf13	-13.284
Kat7	-13.1652
Hira	-13.0352
Zscan10	-13.0246
Otx2	-12.9754
Ptpn11	-12.8458
Zmat4	-12.7221
Pcgf6	-12.3922
Carhsp1	-12.2653
Tcf25	-12.1513
Zfp334	-12.0385
Cited2	-11.5842
Zic2	-11.484
Pknox1	-11.4242
Sall4	-11.4043
Zfp462	-11.2815
Kdm5b	-11.162
Tcf7	-11.1562
Myc	-11.1229
Mta2	-10.9742
Zc3h13	-10.7583
Pbx1	-10.7037
Trim28	-10.5083
Zpr1	-10.3517
Tulp4	-10.3514
Hic2	-10.3499
Csrnp1	-10.2599
Hopx	-10.1398
Mbd3	-10.1281
Bcl11a	-10.0909
Pou3f1	-9.8093
Jarid2	-9.7474
Zfp516	-9.7287
Jdp2	-9.6934
Nfatc3	-9.5865
Tfdp2	-9.5762
Tal2	-9.2886
Ilf3	-9.1134
Pou6f1	-8.9915
Zfp579	-8.7692
Zfp598	-8.7392
Zc3h7a	-8.7053
Zc3hc1	-8.5218
Gon4l	-8.4815
Zfx	-8.4118
Rarb	-8.2723
Hdgf	-7.9875
Sall1	-7.8019
Zic3	-7.5351
Klf6	-7.4423
Zxdc	-7.4291
Eno1b	-7.0409
Thap1	-6.8538
Psmc3ip	-6.7386
Rcor2	-6.6679
Creb3	-6.6443
Baz1a	-6.6197
Aebp1	-6.6152
Pou2f1	-6.4491
Smad2	-6.335
Mta1	-6.0431
Gpbp1l1	-5.9091
Zdhhc13	-5.8408
Gli2	-5.6974
Tgif1	-5.4735
Zfand6	-5.1011
Ets2	-4.6391
Zfp512	-4.4403
Ncam1	-4.4083
Ankzf1	-4.2125
Zcchc12	-4.1938
Cers2	-4.1673
Atf4	-3.9615
Ybx1	-3.9317
Zfp27	-3.9075
Nfx1	-3.8212
Zfp184	-3.7919
Champ1	-3.6203
Aff4	-3.3171
Zfp518b	-3.3054
Pa2g4	-3.2813
Etv1	-3.1053
Gbx2	-3.0084
Hmga1	-2.9144
Cited1	-2.4219
Bach2	-2.3769
Mllt10	-2.3338
Etv4	-2.3242
Foxj2	-2.2518
Ctbp2	-2.1376
Fgf5	-2.1299
Id1	-1.972
Sall2	-1.6184
Irf6	-1.5906
Atf3	-1.3583
Zfhx2	-1.3549
Trim27	-1.2429
Scmh1	-1.2086
Satb1	-1.1896
Rrn3	-1.1784
Dnmt3b	-1.1537
Zfp317	-1.1253
Elf1	-1.0557
Rxrg	-0.9768
Hmgb2	-0.911
Cbl	-0.8882
Peg3	-0.8826
Egr1	-0.8657
Smad5	-0.7361
Zfp46	-0.6741
Gli3	-0.6154
Zfp239	-0.4966
Bhlhe40	-0.4319
Etv6	-0.4122
Zc4h2	-0.0958
Nfe2l1	0.1023
Sox2	0.2029
Nkrf	0.2522
Zmynd8	1.2586
Ecsit	1.2658
Rexo4	1.4651
Lztr1	1.4975
Rreb1	1.9519
Eomes	3.379
Jun	3.5067
Zfp692	4.1542
Ybx3	5.522
Tgif2	5.6085
Litaf	5.7297
E2f4	5.7578
Jazf1	7.5179
Xbp1	8.2618
Zfand3	8.6062
Zfyve1	9.2606
Stat3	9.653
Tada2a	10.4792
Crebzf	11.4206
Tcfl5	12.5306
Kmt2a	N/A
