## Supplementary Table 7 for "The regulatory architecture of the primed pluripotent cell state"

### Sheet: Table S7-1
Table S7-1: Identity and counts of different categories of clonal EpiSC lines derived from CRISPR/Cas9 based validation analysis
Symbol	Type	Total number of colony with interpretable genotyping results	Total number of biallelic frameshift colonies	Total number of monoallelic frameshift colonies	Total number of biallellic inframe colonies	Total number of morphologically altered colonies in KO	Percentage of biallelic frameshift colonies	Percentage of monoallelic frameshift colonies	Percentage of biallellic inframe colonies	Percentage of morphologically altered colonies in KO	Validation result
Phf5a	Novel	21	0	19	2	0	0	90.4762	9.52381	N/A	Validated
Rrn3	Novel	22	0	12	10	0	0	54.5455	45.4545	N/A	Validated
Tada2a	Novel	24	0	17	7	0	0	70.8333	29.1667	N/A	Validated
Zfp207	Novel	34	0	11	23	0	0	32.3529	67.6471	N/A	Validated
Zpr1	Novel	30	0	14	16	0	0	46.6667	53.3333	N/A	Validated
Zc3h13	Novel	87	49	11	27	47	56.3218	12.6437	31.0345	95.9184	Validated
Cbl	Novel	29	13	6	10	10	44.8276	20.6897	34.4828	76.9231	Validated
Utf1	Key	15	7	4	4	4	46.6667	26.6667	26.6667	57.1429	Validated
Tal2	Novel	23	11	7	5	6	47.8261	30.4348	21.7391	54.5455	Validated
Peg3	Novel	39	20	13	6	10	51.2821	33.3333	15.3846	50	Validated
Hes6	Key	21	12	6	3	6	57.1429	28.5714	14.2857	50	Validated
Rarb	Key	17	12	5	0	6	70.5882	29.4118	0	50	Validated
Zfp579	Novel	27	7	5	15	3	25.9259	18.5185	55.5556	42.8571	Validated
Bach2	Novel	20	10	7	3	4	50	35	15	40	Validated
Zmat4	Novel	22	10	6	6	4	45.4545	27.2727	27.2727	40	Validated
Rexo4	Novel	39	14	12	13	5	35.8974	30.7692	33.3333	35.7143	Validated
Irf6	Novel	23	12	5	6	4	52.1739	21.7391	26.087	33.3333	Validated
Jazf1	Novel	27	9	11	7	3	33.3333	40.7407	25.9259	33.3333	Validated
Zfp239	Novel	26	13	4	9	4	50	15.3846	34.6154	30.7692	Validated
Mkx	Novel	25	16	4	5	4	64	16	20	25	Validated
Aebp1	Novel	9	5	2	2	1	55.5556	22.2222	22.2222	20	Not validated
Crebzf	Novel	5	5	0	0	1	100	0	0	20	Not validated
Zcchc14	Novel	25	13	4	8	2	52	16	32	15.3846	Not validated
Nfyb	Novel	45	14	16	15	2	31.1111	35.5556	33.3333	14.2857	Not validated
Creb3	Novel	13	8	4	1	1	61.5385	30.7692	7.69231	12.5	Not validated
Xbp1	Novel	17	8	6	3	1	47.0588	35.2941	17.6471	12.5	Not validated
Zfp46	Novel	12	9	2	1	1	75	16.6667	8.33333	11.1111	Not validated
Hopx	Novel	13	11	1	1	1	84.6154	7.69231	7.69231	9.09091	Not validated
Zmym1	Novel	56	23	14	19	2	41.0714	25	33.9286	8.69565	Not validated
Zfand3	Novel	36	12	9	15	1	33.3333	25	41.6667	8.33333	Not validated
Ankzf1	Novel	7	5	2	0	0	71.4286	28.5714	0	0	Not validated
Bcl11a	Novel	9	8	1	0	0	88.8889	11.1111	0	0	Not validated
Bcl11b	Novel	9	8	0	1	0	88.8889	0	11.1111	0	Not validated
Carhsp1	Novel	4	3	1	0	0	75	25	0	0	Not validated
Cers2	Novel	6	2	3	1	0	33.3333	50	16.6667	0	Not validated
Champ1	Novel	11	6	3	2	0	54.5455	27.2727	18.1818	0	Not validated
Eno1b	Novel	0	0	0	0	0	0	0	0	0	Not validated
Etv1	Novel	15	9	3	3	0	60	20	20	0	Not validated
Foxj2	Novel	8	5	2	1	0	62.5	25	12.5	0	Not validated
Hdgf	Novel	10	5	5	0	0	50	50	0	0	Not validated
Klf13	Novel	6	2	3	1	0	33.3333	50	16.6667	0	Not validated
Litaf	Novel	8	5	1	2	0	62.5	12.5	25	0	Not validated
Lztr1	Novel	9	4	4	1	0	44.4444	44.4444	11.1111	0	Not validated
Nfx1	Novel	10	4	6	0	0	40	60	0	0	Not validated
Pa2g4	Novel	10	7	3	0	0	70	30	0	0	Not validated
Pou6f1	Novel	6	3	1	2	0	50	16.6667	33.3333	0	Not validated
Psmc3ip	Novel	7	6	1	0	0	85.7143	14.2857	0	0	Not validated
Sall2	Novel	3	2	0	1	0	66.6667	0	33.3333	0	Not validated
Scmh1	Novel	13	5	2	6	0	38.4615	15.3846	46.1538	0	Not validated
Taf5l	Novel	4	3	1	0	0	75	25	0	0	Not validated
Tcf25	Novel	6	4	0	2	0	66.6667	0	33.3333	0	Not validated
Tcf7	Novel	5	4	1	0	0	80	20	0	0	Not validated
Tcfl5	Novel	9	8	0	1	0	88.8889	0	11.1111	0	Not validated
Tfdp2	Novel	14	6	5	3	0	42.8571	35.7143	21.4286	0	Not validated
Tgif2	Novel	14	7	3	4	0	50	21.4286	28.5714	0	Not validated
Thap1	Novel	1	1	0	0	0	100	0	0	0	Not validated
Trim27	Novel	9	5	1	3	0	55.5556	11.1111	33.3333	0	Not validated
Tsc22d1	Novel	14	5	3	6	0	35.7143	21.4286	42.8571	0	Not validated
Zc4h2	Novel	6	3	0	3	0	50	0	50	0	Not validated
Zcchc12	Novel	8	6	0	2	0	75	0	25	0	Not validated
Zcchc3	Novel	10	9	1	0	0	90	10	0	0	Not validated
Zcchc8	Novel	6	1	1	4	0	16.6667	16.6667	66.6667	0	Not validated
Zdhhc13	Novel	6	4	1	1	0	66.6667	16.6667	16.6667	0	Not validated
Zfhx2	Novel	8	7	0	1	0	87.5	0	12.5	0	Not validated
Zfp184	Novel	3	0	1	2	0	0	33.3333	66.6667	0	Not validated
Zfp27	Novel	13	9	2	2	0	69.2308	15.3846	15.3846	0	Not validated
Zfp277	Novel	8	3	3	2	0	37.5	37.5	25	0	Not validated
Zfp334	Novel	7	2	2	3	0	28.5714	28.5714	42.8571	0	Not validated
Zfp516	Novel	13	2	2	9	0	15.3846	15.3846	69.2308	0	Not validated
Zfp598	Novel	0	0	0	0	0	0	0	0	0	Not validated
Zfp608	Novel	6	4	0	2	0	66.6667	0	33.3333	0	Not validated
Zfp692	Novel	7	2	3	2	0	28.5714	42.8571	28.5714	0	Not validated
Zfyve1	Novel	12	6	2	4	0	50	16.6667	33.3333	0	Not validated
Ilf3	Key	8	7	1	0	0	87.5	12.5	0	0	Not validated
Mock	Ctrl	62	0	0	62	1	0	0	100	1.6129
Empty	Ctrl	66	0	0	66	1	0	0	100	1.51515
Total excluding ctrls		1150	520	311	319

### Sheet: Table S7-2
Table S7-2: Detailed information on knockout cell lines used in functional validation experiments
KO ID	Gene	sgRNA ID	sgRNA sequence	Type	Sequence	Targeted coding exon/Total number of coding exons
1	Cbl	1	ATCTTGACAAGACAGTGCGG	Biallelic frameshift	5bp deletion/5bp deletion	2/16
2	Cbl	1	ATCTTGACAAGACAGTGCGG	Biallelic frameshift	2bp deletion/8bp deletion	2/16
3	Zc3h13	1	GAAGGAGTTCTCTTCCGGCG	Biallelic frameshift	1bp insertion/4bp deletion	8/18
4	Zc3h13	2	TTCACTAATATCATAGAAGG + GGAAGTATAGATAATAACTC (paired)	Biallelic frameshift	649bp deletion/649bp deletion (delete a 308bp exon)	8/18
5	Rexo4	1	GGTTCCGGGAAGCCACCCGG	Biallelic frameshift	1bp deletion/11bp deletion	1/8
6	Rexo4	2	AAGGGGCTCTCAAGCCTAAG	Biallelic frameshift	98bp deletion/98bp deletion	2/8
7	Zfp239	1	TGAGAAGCCGTATGCGTGCG	Biallelic frameshift	4bp deletion/4bp deletion	1/1
8	Zfp239	2	TTTCCCCGGTGTGTACTCGG	Biallelic frameshift	11bp deletion/11bp deletion	1/1
9	Rarb	1	AAGCAGGGCTTGTACACCCG	Biallelic frameshift	41bp deletion/41bp deletion	2/8
10	Rarb	2	GCGTCATTAACAAGGTCACT	Biallelic frameshift	1bp deletion/1bp deletion	3/8
11	Rarb	1	AAGCAGGGCTTGTACACCCG	Biallelic frameshift	1bp deletion/1bp deletion	2/8
12	Rarb	2	GCGTCATTAACAAGGTCACT	Biallelic frameshift	2bp deletion/2bp deletion	3/8
13	Bach2	1	ACGTGACGCTGATCGTGGAG	Biallelic frameshift	64bp deletion/64bp deletion	1/4
14	Bach2	2	GAATGTGCTCGCAAACCCTG	Biallelic frameshift	1bp insertion/1bp insertion	2/4
15	Irf6	1	CTTGATGTACGATGGCACCA	Biallelic frameshift	140bp deletion/31bp deletion	2/7
16	Irf6	2	TGGGGTACTTCCATCTCCAG	Biallelic frameshift	11bp deletion/1bp insertion	4/7
17	Irf6	2	TGGGGTACTTCCATCTCCAG	Biallelic frameshift	65bp deletion/65bp deletion	4/7
18	Irf6	2	TGGGGTACTTCCATCTCCAG	Biallelic frameshift	11bp deletion/11bp deletion	4/7
19	Mkx	1	CAATCCACACACAGGGCCGG	Biallelic frameshift	2bp deletion/11bp deletion	1/6
20	Mkx	2	AAGCTGCTCTTATACTTGGG	Biallelic frameshift	8bp deletion/2bp insertion	4/6
21	Mkx	1	CAATCCACACACAGGGCCGG	Biallelic frameshift	2bp deletion/2bp deletion	1/6
22	Mkx	2	AAGCTGCTCTTATACTTGGG	Biallelic frameshift	14bp deletion/1bp insertion	4/6
23	Tal2	1	TCTTCACAAATACCAGGGAG	Biallelic frameshift	4bp deletion/2bp deletion	1/1
24	Tal2	2	AGACGCTTCGCTTGGCAATG	Biallelic frameshift	2bp deletion/2bp deletion	1/1
25	Tal2	1	TCTTCACAAATACCAGGGAG	Biallelic frameshift	4bp deletion/2bp deletion	1/1
26	Tal2	1	TCTTCACAAATACCAGGGAG	Biallelic frameshift	4bp deletion/8bp insertion	1/1
27	Tal2	2	AGACGCTTCGCTTGGCAATG	Biallelic frameshift	1bp insertion/1bp insertion	1/1
28	Utf1	1	GGATGCTGCTTCGTCCCCGG	Biallelic frameshift	5bp insertion/2bp deletion	1/2
29	Utf1	2	TGAGGAACTTGTAGCGACGG	Biallelic frameshift	1bp insertion/1bp insertion	1/2
30	Hes6	1	TGGAGAAGAAGCGACGCGCA	Biallelic frameshift	5bp deletion/5bp deletion	2/4
31	Hes6	2	CTACATCCAGTGCATGCATG	Biallelic frameshift	4bp deletion/4bp deletion	4/4
32	Jazf1	1	GATGTAACTGAGGGCCACAT	Biallelic frameshift	73bp deletion/10bp deletion	2/5
33	Jazf1	2	ACTCCACCTCGACATAGCAG	Biallelic frameshift	11bp deletion/11bp deletion	3/5
34	Zmat4	1	ATTTACAGATAGCTACTGCA	Biallelic frameshift	17bp deletion/17bp deletion	1/6
35	Zmat4	2	CAGGACACCCACCATCCCTG	Biallelic frameshift	4bp deletion/4bp deletion	2/6
36	Zmat4	2	CAGGACACCCACCATCCCTG	Biallelic frameshift	17bp deletion/1bp deletion	2/6
37	Zfp579	1	CATGGGGCCGGAGACCCGAG	Biallelic frameshift	97bp deletion/20bp deletion	1/1
38	Zfp579	1	CATGGGGCCGGAGACCCGAG	Biallelic frameshift	5bp deletion/5bp deletion	1/1
39	Peg3	1	GCACCAGATCATGCACACTA	Biallelic frameshift	46bp deletion/2bp insertion	7/7
40	Peg3	2	ATGGATCCTGGGATATTGCA + CCATCCCCACAGGTAACCAG (paired)	Biallelic frameshift	446bp deletion/446bp deletion (delete a 104bp exon)	4/7
41	Ctrl1	None	None	Empty vector ctrl	Wild type
42	Ctrl2	None	None	Empty vector ctrl	Wild type
43	Ctrl3	None	None	Mock ctrl	Wild type
44	Ctrl4	None	None	Mock ctrl	Wild type

### Sheet: Table S7-3
Table S7-3: Detailed information on knockdown cell lines used in functional validation experiments
KD ID	Gene	Hairpin ID	Type
45	Tada2a	TRCN0000304928	Knockdown
46	Tada2a	TRCN0000039246	Knockdown
47	Phf5a	TRCN0000123416	Knockdown
48	Phf5a	TRCN0000123415	Knockdown
49	Zpr1	TRCN0000238004	Knockdown
50	Zpr1	TRCN0000238006	Knockdown
51	Zfp207	TRCN0000225904	Knockdown
52	Zfp207	TRCN0000225906	Knockdown
53	Zfp207	TRCN0000218081	Knockdown
54	Rrn3	TRCN0000346639	Knockdown
55	Rrn3	TRCN0000346697	Knockdown
56	pLKO-Empty	Shc001	Scramble ctrl
57	pLKO-TRC1	Shc002	Scramble ctrl
58	pLKO-TRC2	Shc202	Scramble ctrl
59	pLKO-Scramble	Not available	Scramble ctrl
60	Mock	None	Mock ctrl
