## Supplementary Table 9 for "The regulatory architecture of the primed pluripotent cell state"

### Sheet: Table S9-1
Table S9-1: GSEA analysis of GOBP categories (gene sets) on the integrated knockdown signature for each of the four community members (FDR)
GOBP dataset	Community 1	Community 2	Community 3	Community 4
Translation	1.33e-23	2.03e-18	2.02e-06	1.43e-07
Cell cycle	4.92e-21	1.01e-28	4.78e-09	1.39e-13
Protein transport	1.18e-17	1.99e-17	6.41e-13	1.18e-13
MRNA processing	1.24e-11	1.42e-10	1.44e-07	1.93e-07
Cell migration	1.51e-11	7.48e-10	0.000421	0.000235
Chromatin organization	2.84e-11	1.1e-14	1.5e-06	2.33e-06
In utero embryonic development	5.48e-11	3.48e-14	4.79e-09	9.13e-15
RNA splicing	2.51e-10	4.05e-07	3.71e-06	3.58e-06
Phosphorylation	4.99e-10	7.96e-11	7.1e-07	8.86e-09
Vesicle-mediated transport	5.48e-09	6.27e-14	2.37e-08	3.93e-09
Nervous system development	1.03e-08	8.28e-12	2.16e-07	1.09e-06
Cellular response to DNA damage stimulus	1.41e-08	1.85e-14	6.35e-06	2.52e-12
Protein folding	3.24e-08	2.53e-05	0.00229	0.00117
Protein localization to plasma membrane	5.31e-08	2.9e-08	2.68e-06	2.66e-06
Apoptotic process	1.13e-07	1.71e-13	7.86e-07	2.34e-05
Protein ubiquitination	1.68e-07	0.000206	0.00231	0.000815
MRNA transport	1.91e-07	0.00404	0.0052	0.000886
Positive regulation of canonical Wnt signaling pathway	2.86e-07	7.84e-16	5.69e-05	0.000157
Protein stabilization	3.13e-07	1.45e-11	4.4e-05	3.71e-08
Cellular response to epidermal growth factor stimulus	4.06e-07	0.00321	0.00869	0.00349
Ubiquitin-dependent protein catabolic process	5.83e-07	0.000336	0.000569	2.59e-05
Intracellular protein transport	1.76e-06	6.61e-10	5.46e-07	0.000108
Chromatin remodeling	1.76e-06	2.5e-05	0.00438	0.000242
DNA repair	1.94e-06	8.66e-11	0.00126	1.84e-05
Axon guidance	3.41e-06	8.63e-05	0.000122	0.000397
Actin cytoskeleton organization	5.27e-06	4.9e-06	0.000111	0.000855
Positive regulation of protein binding	7.11e-06	4.12e-05	0.00554	0.000288
Protein dephosphorylation	1.08e-05	4.16e-07	0.00241	0.000237
Peptidyl-serine phosphorylation	1.37e-05	2.28e-05	0.000943	0.00041
Substrate adhesion-dependent cell spreading	1.54e-05	4.65e-05	0.00127	0.000102
Protein autophosphorylation	1.76e-05	2.55e-06	0.00146	0.00124
Cytoskeleton organization	2.1e-05	4.63e-05	0.00079	0.00918
Positive regulation of cell migration	3.09e-05	1.74e-15	3.46e-08	3.83e-08
Wnt signaling pathway	4.28e-05	0.000151	0.00928	0.0029
Positive regulation of cell-matrix adhesion	4.39e-05	0.000209	0.00578	0.0012
Negative regulation of angiogenesis	5.8e-05	0.00237	0.00608	9.25e-05
Positive regulation of protein phosphorylation	6.03e-05	3.23e-06	1.32e-05	0.00149
Heart development	8.69e-05	2.06e-05	0.00231	0.000211
Angiogenesis	8.99e-05	2.16e-05	0.00445	8.46e-06
Regulation of cell cycle	9.52e-05	2.85e-06	1.78e-06	0.00135
Negative regulation of cell migration	0.000104	6.79e-07	0.00655	0.00113
Positive regulation of apoptotic process	0.000133	3.4e-09	0.000367	4.43e-08
Cell morphogenesis	0.000178	0.000292	0.00585	0.00505
Regulation of cell migration	0.000214	1.28e-12	2.22e-06	3.77e-05
Intracellular signal transduction	0.000241	4.46e-06	1.5e-05	3.71e-06
Positive regulation of transforming growth factor beta receptor signaling pathway	0.000281	0.00467	0.00333	0.00849
Autophagy	0.00031	0.000151	0.000478	0.00453
Negative regulation of Wnt signaling pathway	0.000352	3.99e-06	0.0035	0.00145
Focal adhesion assembly	0.000391	0.000525	0.000695	0.000372
Brain development	0.000411	3.24e-06	0.000449	1.28e-05
Cilium assembly	0.00067	1.87e-05	0.000397	7.89e-05
Positive regulation of epithelial to mesenchymal transition	0.000687	7.65e-08	0.00259	0.000298
Negative regulation of transcription, DNA-templated	0.00101	2.05e-07	0.00167	0.000255
Regulation of cell shape	0.00119	3.39e-09	0.00378	3.72e-07
Positive regulation of protein kinase B signaling	0.00253	0.00709	0.00549	0.00875
Negative regulation of neuron apoptotic process	0.00938	0.000278	0.000866	0.00241
Bicarbonate transport	0.00967	0.000601	0.000963	0.0087
Ribosome biogenesis	1.42e-09	5.25e-05	0.125	0.000589
RRNA processing	3.92e-07	0.000177	0.0294	0.000133
MRNA splicing, via spliceosome	1.26e-06	0.00313	0.000915	0.0105
Endocytosis	1.51e-05	2.71e-07	0.0225	3.84e-08
Small GTPase mediated signal transduction	1.84e-05	6.38e-06	0.134	3.61e-05
Chromosome segregation	2.46e-05	0.0068	0.0241	0.000258
Neuron migration	4.17e-05	0.00103	0.00191	0.0296
Positive regulation of focal adhesion assembly	6.03e-05	0.000102	0.0144	0.00184
DNA methylation	6.84e-05	9.65e-05	0.00491	0.698
Hippo signaling	7.97e-05	0.00475	0.557	0.00724
Phosphatidylcholine catabolic process	0.000116	0.234	0.00214	0.00488
Negative regulation of canonical Wnt signaling pathway	0.00017	7.02e-05	0.00307	0.188
G1/S transition of mitotic cell cycle	0.000172	4.67e-06	0.0113	0.000178
Rhythmic process	0.000341	1.22e-06	0.0123	0.000757
Regulation of mRNA stability	0.000363	0.00424	0.172	0.00207
T cell differentiation in thymus	0.0005	0.00152	0.000558	0.0945
Negative regulation of protein kinase activity	0.000528	0.00142	0.132	0.00837
Rho protein signal transduction	0.000825	3.98e-07	0.0129	0.000648
Regulation of translation	0.000847	0.000217	0.00947	0.0137
Endoplasmic reticulum to Golgi vesicle-mediated transport	0.00115	0.00597	0.0016	0.0183
Cell-cell adhesion	0.00125	3.49e-05	0.0137	0.000326
Gastrulation	0.00162	0.000256	0.0111	0.0036
Carbohydrate metabolic process	0.00169	0.000253	0.00919	0.0293
Positive regulation of peptidyl-tyrosine phosphorylation	0.00199	0.00846	0.181	0.00697
Negative regulation of apoptotic process	0.00214	0.000998	0.0441	0.00196
DNA replication	0.00293	0.000111	0.817	0.00766
Cellular response to oxidative stress	0.00373	0.00912	0.00891	0.0609
Dephosphorylation	0.0047	0.000382	0.172	0.000875
Synaptic vesicle endocytosis	0.00627	1.83e-06	0.217	0.0021
Cellular protein localization	0.00631	0.00809	0.00204	0.045
Peptidyl-tyrosine dephosphorylation	0.00694	4.8e-05	0.322	0.00704
Integrin-mediated signaling pathway	0.00714	1.02e-06	0.000717	0.104
Positive regulation of fibroblast proliferation	0.00761	0.00412	0.771	0.00128
Regulation of signal transduction	0.00761	0.000454	0.059	0.00389
Golgi organization	0.0145	4.06e-07	0.00519	0.00173
Regulation of RNA splicing	0.137	0.000674	0.00516	0.00467
Forebrain development	3.83e-06	6.8e-05	0.0301	0.0102
Neural tube closure	6.36e-06	2.49e-05	0.298	0.22
Anatomical structure development	1.5e-05	0.000952	0.512	0.0128
Neuron projection morphogenesis	3.52e-05	0.000245	0.21	0.279
Dendrite morphogenesis	5.51e-05	4.38e-05	0.0288	0.106
Negative regulation of viral entry into host cell	7.34e-05	0.0153	0.747	0.000886
Anterograde synaptic vesicle transport	8.57e-05	9.23e-05	0.155	0.21
Semaphorin-plexin signaling pathway	0.00014	7.21e-06	0.154	0.0581
Cortical actin cytoskeleton organization	0.000187	0.0154	0.00955	0.112
Cellular response to transforming growth factor beta stimulus	0.00019	0.00992	0.0158	0.0125
Negative regulation of anoikis	0.000284	0.0389	0.00769	0.0209
Protein polyubiquitination	0.000477	0.000381	0.0128	0.012
Neuron projection development	0.00057	6.87e-06	0.0169	0.0353
Peptidyl-threonine phosphorylation	0.000705	0.00624	0.419	0.0158
Negative regulation of axonogenesis	0.000809	3.85e-05	0.0174	0.0104
Protein localization to nucleus	0.000852	2.01e-05	0.189	0.217
Ephrin receptor signaling pathway	0.000892	0.00129	0.333	0.0204
Modulation of chemical synaptic transmission	0.000958	0.00135	0.0113	0.0453
Protein K48-linked ubiquitination	0.00107	0.000755	0.0528	0.0968
Actin cytoskeleton reorganization	0.0011	0.0024	0.254	0.0744
Kidney development	0.00113	0.0303	0.0119	0.00227
Multicellular organism development	0.00114	0.000267	0.0148	0.0269
Somatic stem cell population maintenance	0.0013	1.9e-05	0.543	0.0607
Positive regulation of ERK1 and ERK2 cascade	0.00133	0.00945	0.0163	0.0163
Chaperone-mediated protein complex assembly	0.00133	0.0129	0.575	0.00084
Protein phosphorylation	0.00136	0.0211	0.153	0.00455
Positive regulation of endocytosis	0.00153	0.00183	0.0426	0.555
Cell population proliferation	0.00158	0.0101	0.00316	0.0544
Regulation of alternative mRNA splicing, via spliceosome	0.00158	0.0015	0.13	0.0722
Regulation of GTPase activity	0.00174	0.000321	0.0179	0.0153
Proteasome-mediated ubiquitin-dependent protein catabolic process	0.00308	0.00434	0.0406	0.0112
Skin development	0.0032	0.000858	0.0608	0.15
Multicellular organism growth	0.00322	0.00138	0.0357	0.0433
Neural crest cell migration	0.00325	0.00125	0.242	0.176
Positive regulation of endothelial cell migration	0.00354	0.0078	0.0355	0.0224
Retrograde vesicle-mediated transport, Golgi to endoplasmic reticulum	0.00383	1.85e-05	0.166	0.0378
Positive regulation of neuron projection development	0.00419	4e-06	0.0107	0.0221
Androgen receptor signaling pathway	0.00425	0.00802	0.414	0.583
Liver development	0.00433	9.3e-05	0.0616	0.0148
Neuromuscular junction development	0.00457	0.198	0.282	0.00475
Mitochondrial respiratory chain complex I assembly	0.00532	0.125	0.00426	0.939
Lipid metabolic process	0.00632	0.00119	0.0341	0.0171
Positive regulation of Wnt signaling pathway	0.00656	6.1e-07	0.0428	0.114
Vasculogenesis	0.00704	0.236	0.0306	0.00778
Cristae formation	0.00708	0.0623	0.283	0.00387
Cell differentiation	0.00733	0.00683	0.118	0.0319
Actin filament organization	0.00879	0.00939	0.461	0.195
Cellular response to hypoxia	0.0683	1.81e-05	0.0472	0.00242
Negative regulation of ossification	0.0537	8.4e-05	0.00177	0.339
Response to hypoxia	0.0155	8.44e-05	0.19	0.0039
Signal transduction involved in regulation of gene expression	0.0251	0.000154	0.182	0.00865
Blood vessel morphogenesis	0.0538	0.000246	0.474	0.00303
Stem cell population maintenance	0.0218	0.000266	0.178	0.00334
Intrinsic apoptotic signaling pathway in response to DNA damage by p53 class mediator	0.992	0.000582	0.00496	0.0106
Positive regulation of dendrite morphogenesis	0.0764	0.000591	0.371	0.00484
Actin filament bundle assembly	0.0685	0.0013	0.00162	0.361
Regulation of cell population proliferation	0.0174	0.00134	0.0159	7.29e-05
Blood vessel development	0.0204	0.00149	0.144	0.00889
Positive regulation of substrate adhesion-dependent cell spreading	0.0205	0.00154	0.00243	0.0117
Mitotic cytokinesis	0.518	0.00173	0.135	0.0078
Thymus development	0.0816	0.00217	0.00511	0.396
Positive regulation of macrophage differentiation	0.012	0.00275	0.106	0.00575
Regulation of apoptotic process	0.0139	0.00371	0.00663	0.0239
Positive regulation of transcription, DNA-templated	0.634	0.00386	0.081	0.00332
Negative regulation of transcription by RNA polymerase II	0.284	0.00717	0.756	0.00706
Placenta development	0.143	0.00925	0.00765	0.0627
Cytoplasmic translation	2.87e-07	0.0106	0.0558	0.0293
Negative regulation of cell cycle	1.61e-06	0.01	0.0414	0.0124
Heme biosynthetic process	2.6e-05	0.114	0.627	0.295
Positive regulation of kinase activity	7.24e-05	0.0473	0.0397	0.0247
Positive regulation of MAPK cascade	0.000228	0.0141	0.114	0.145
Telomere maintenance via telomerase	0.000428	0.0607	0.792	0.015
MAPK cascade	0.00054	0.232	0.097	0.169
Regulation of synapse organization	0.00191	0.0634	0.221	0.0163
Microtubule cytoskeleton organization	0.00193	0.0444	0.037	0.0422
Nucleocytoplasmic transport	0.00203	0.0389	0.474	0.546
Positive regulation of histone H3-K4 methylation	0.0023	0.0752	0.439	0.538
COPII-coated vesicle cargo loading	0.0023	0.0188	0.705	0.612
Induction of positive chemotaxis	0.00239	0.0132	0.0378	0.0317
Sprouting angiogenesis	0.00251	0.0364	0.141	0.0432
Branching involved in mammary gland duct morphogenesis	0.00325	0.561	0.61	0.0105
Positive regulation of blood vessel endothelial cell migration	0.00403	0.0207	0.253	0.699
Synapse organization	0.00425	0.175	0.703	0.162
Axonogenesis	0.00435	0.0422	0.101	0.17
Branching involved in blood vessel morphogenesis	0.00437	0.114	0.0825	0.233
Negative regulation of DNA damage response, signal transduction by p53 class mediator	0.00453	0.0228	0.932	0.299
Positive regulation of protein kinase activity	0.005	0.05	0.15	0.278
Stem cell differentiation	0.00514	0.0105	0.142	0.0744
Positive regulation of protein autophosphorylation	0.00543	0.04	0.33	0.0865
Regulation of cell-cell adhesion	0.00573	0.0531	0.204	0.254
MRNA export from nucleus	0.00604	0.623	0.0781	0.291
Negative regulation of blood coagulation	0.00626	0.965	0.131	0.199
Transmembrane receptor protein tyrosine kinase signaling pathway	0.00633	0.0286	0.288	0.144
Regulation of axonogenesis	0.00816	0.0109	0.0996	0.015
Positive regulation of GTPase activity	0.00858	0.0402	0.0635	0.046
Regulation of autophagy	0.00899	0.229	0.157	0.542
TOR signaling	0.00904	0.363	0.0961	0.701
Ribosomal small subunit biogenesis	0.00923	0.094	0.793	0.14
Positive regulation of actin filament polymerization	0.00929	0.011	0.505	0.109
Positive regulation of neuron migration	0.00933	0.0334	0.209	0.341
Positive regulation of fat cell differentiation	0.00976	0.0672	0.188	0.0944
Animal organ morphogenesis	0.036	0.000191	0.12	0.0517
Collagen fibril organization	0.14	0.000227	0.707	0.183
Positive regulation of autophagy	0.164	0.000247	0.317	0.128
Sterol biosynthetic process	0.0468	0.000294	0.445	0.339
Response to oxidative stress	0.0164	0.000419	0.0152	0.0377
Endothelial cell migration	0.353	0.000542	0.171	0.0143
Collagen-activated tyrosine kinase receptor signaling pathway	0.0311	0.00058	0.205	0.0579
Regulation of growth	0.0136	0.000777	0.0527	0.0392
Positive regulation of translation	0.0917	0.000884	0.433	0.0456
Positive regulation of axon extension	0.0216	0.00109	0.491	0.0671
Ventricular septum development	0.039	0.00116	0.128	0.127
Negative regulation of translation	0.0159	0.00133	0.108	0.0233
Negative regulation of fat cell differentiation	0.237	0.00151	0.429	0.312
Anterior/posterior axis specification	0.0401	0.00157	0.146	0.0291
Endoplasmic reticulum unfolded protein response	0.203	0.00208	0.0954	0.136
Positive regulation of proteasomal ubiquitin-dependent protein catabolic process	0.0523	0.00214	0.154	0.186
Extracellular matrix organization	0.0154	0.0022	0.153	0.0723
Cellular response to hydrogen peroxide	0.0888	0.00254	0.128	0.0319
Mitochondrion organization	0.134	0.00262	0.573	0.0329
Ureteric bud development	0.0733	0.00276	0.0567	0.187
Coronary vasculature development	0.013	0.00305	0.216	0.0757
Epithelial to mesenchymal transition	0.0333	0.0032	0.0946	0.162
Response to endoplasmic reticulum stress	0.0495	0.00364	0.0309	0.389
Positive regulation of axonogenesis	0.0316	0.00381	0.293	0.707
Dendritic spine development	0.0181	0.00433	0.0837	0.501
Regulation of actin cytoskeleton organization	0.039	0.00461	0.0782	0.116
One-carbon metabolic process	0.0148	0.00512	0.185	0.175
Regulation of transcription by RNA polymerase II	0.014	0.00584	0.287	0.0147
Cell projection organization	0.0215	0.00604	0.218	0.0417
Circadian regulation of gene expression	0.275	0.00636	0.339	0.0569
Transcription, DNA-templated	0.105	0.00686	0.154	0.39
Mitotic cell cycle	0.0383	0.00694	0.174	0.0362
Transcription by RNA polymerase II	0.212	0.0071	0.374	0.0324
Endoderm development	0.171	0.00731	0.466	0.427
Regulation of cyclin-dependent protein serine/threonine kinase activity	0.211	0.00773	0.664	0.263
Outflow tract morphogenesis	0.238	0.00826	0.624	0.279
Positive regulation of neuron differentiation	0.107	0.00871	0.356	0.262
Positive regulation of mitotic cell cycle	0.0212	0.00895	0.218	0.0153
Mesoderm formation	0.206	0.00911	0.51	0.0735
Striated muscle cell differentiation	0.0316	0.00982	0.207	0.186
Platelet formation	0.248	0.0378	0.00242	0.094
Negative regulation of signal transduction	0.0547	0.131	0.00743	0.588
Transforming growth factor beta receptor signaling pathway	0.0964	0.0218	0.00847	0.106
Positive regulation of transcription from RNA polymerase II promoter in response to endoplasmic reticulum stress	1	0.456	0.0093	0.676
Fructose 1,6-bisphosphate metabolic process	0.577	0.0962	0.728	2.12e-05
Glycolytic process	0.955	0.221	0.718	0.00021
Exocytic insertion of neurotransmitter receptor to postsynaptic membrane	0.996	0.296	0.958	0.000631
Positive regulation of glycolytic process	0.0625	0.0163	0.0549	0.000667
Regulation of TOR signaling	0.632	0.546	0.0896	0.00204
Cellular response to glucose starvation	0.0697	0.0449	0.109	0.00206
Regulation of microtubule cytoskeleton organization	0.066	0.0249	0.957	0.00206
Synaptic vesicle docking	0.0425	0.0128	0.625	0.00403
Negative regulation of gene expression	0.236	0.844	0.638	0.00493
Trophectodermal cell differentiation	0.0243	0.0103	0.495	0.00661
Actin filament capping	0.0376	0.0573	0.0274	0.00837
Exocytosis	0.219	0.0366	0.0705	0.00845

### Sheet: Table S9-2
Table S9-2: Selected GOBP pathways to show in Fig. 4F
GOBP	Community 1	Community 2	Community 3	Community 4	Community 1 -log10(FDR)	Community 2 -log10(FDR)	Community 3 -log10(FDR)	Community 4 -log10(FDR)	Specificity
Translation	1.33e-23	2.03e-18	2.02e-06	1.43e-07	22.8761	17.6925	5.69465	6.84466	Community 1
RNA splicing	2.51e-10	4.05e-07	3.71e-06	3.58e-06	9.60033	6.39254	5.43063	5.44612	Community 1
Ribosome biogenesis	1.42e-09	5.25e-05	0.125	0.000589	8.84771	4.27984	0.90309	3.22988	Community 1
Protein folding	3.24e-08	2.53e-05	0.00229	0.00117	7.48945	4.59688	2.64016	2.93181	Community 1
Protein ubiquitination	1.68e-07	0.000206	0.00231	0.000815	6.77469	3.68613	2.63639	3.08884	Community 1
MRNA transport	1.91e-07	0.00404	0.0052	0.000886	6.71897	2.39362	2.284	3.05257	Community 1
Cytoplasmic translation	2.87e-07	0.0106	0.0558	0.0293	6.54212	1.97469	1.25337	1.53313	Community 1
RRNA processing	3.92e-07	0.000177	0.0294	0.000133	6.40671	3.75203	1.53165	3.87615	Community 1
Cellular response to epidermal growth factor stimulus	4.06e-07	0.00321	0.00869	0.00349	6.39147	2.49349	2.06098	2.45717	Community 1
MRNA splicing, via spliceosome	1.26e-06	0.00313	0.000915	0.0105	5.89963	2.50446	3.03858	1.97881	Community 1
Negative regulation of cell cycle	1.61e-06	0.01	0.0414	0.0124	5.79317	2	1.383	1.90658	Community 1
Heme biosynthetic process	2.6e-05	0.114	0.627	0.295	4.58503	0.943095	0.202732	0.530178	Community 1
Positive regulation of kinase activity	7.24e-05	0.0473	0.0397	0.0247	4.14026	1.32514	1.40121	1.6073	Community 1
Positive regulation of MAPK cascade	0.000228	0.0141	0.114	0.145	3.64207	1.85078	0.943095	0.838632	Community 1
Telomere maintenance via telomerase	0.000428	0.0607	0.792	0.015	3.36856	1.21681	0.101275	1.82391	Community 1
MAPK cascade	0.00054	0.232	0.097	0.169	3.26761	0.634512	1.01323	0.772113	Community 1
Regulation of synapse organization	0.00191	0.0634	0.221	0.0163	2.71897	1.19791	0.655608	1.78781	Community 1
Microtubule cytoskeleton organization	0.00193	0.0444	0.037	0.0422	2.71444	1.35262	1.4318	1.37469	Community 1
Nucleocytoplasmic transport	0.00203	0.0389	0.474	0.546	2.6925	1.41005	0.324222	0.262807	Community 1
Positive regulation of histone H3-K4 methylation	0.0023	0.0752	0.439	0.538	2.63827	1.12378	0.357535	0.269218	Community 1
COPII-coated vesicle cargo loading	0.0023	0.0188	0.705	0.612	2.63827	1.72584	0.151811	0.213249	Community 1
Induction of positive chemotaxis	0.00239	0.0132	0.0378	0.0317	2.6216	1.87943	1.42251	1.49894	Community 1
Sprouting angiogenesis	0.00251	0.0364	0.141	0.0432	2.60033	1.4389	0.850781	1.36452	Community 1
Cell cycle	4.92e-21	1.01e-28	4.78e-09	1.39e-13	20.308	27.9957	8.32057	12.857	Community 2
Positive regulation of canonical Wnt signaling pathway	2.86e-07	7.84e-16	5.69e-05	0.000157	6.54363	15.1057	4.24489	3.8041	Community 2
Positive regulation of cell migration	3.09e-05	1.74e-15	3.46e-08	3.83e-08	4.51004	14.7595	7.46092	7.4168	Community 2
Chromatin organization	2.84e-11	1.1e-14	1.5e-06	2.33e-06	10.5467	13.9586	5.82391	5.63264	Community 2
Cellular response to DNA damage stimulus	1.41e-08	1.85e-14	6.35e-06	2.52e-12	7.85078	13.7328	5.19723	11.5986	Community 2
Vesicle-mediated transport	5.48e-09	6.27e-14	2.37e-08	3.93e-09	8.26122	13.2027	7.62525	8.40561	Community 2
Apoptotic process	1.13e-07	1.71e-13	7.86e-07	2.34e-05	6.94692	12.767	6.10458	4.63078	Community 2
Regulation of cell migration	0.000214	1.28e-12	2.22e-06	3.77e-05	3.66959	11.8928	5.65365	4.42366	Community 2
Nervous system development	1.03e-08	8.28e-12	2.16e-07	1.09e-06	7.98716	11.082	6.66555	5.96257	Community 2
Protein stabilization	3.13e-07	1.45e-11	4.4e-05	3.71e-08	6.50446	10.8386	4.35655	7.43063	Community 2
DNA repair	1.94e-06	8.66e-11	0.00126	1.84e-05	5.7122	10.0625	2.89963	4.73518	Community 2
Intracellular protein transport	1.76e-06	6.61e-10	5.46e-07	0.000108	5.75449	9.1798	6.26281	3.96658	Community 2
Regulation of cell shape	0.00119	3.39e-09	0.00378	3.72e-07	2.92445	8.4698	2.42251	6.42946	Community 2
Positive regulation of epithelial to mesenchymal transition	0.000687	7.65e-08	0.00259	0.000298	3.16304	7.11634	2.5867	3.52578	Community 2
Negative regulation of transcription, DNA-templated	0.00101	2.05e-07	0.00167	0.000255	2.99568	6.68825	2.77728	3.59346	Community 2
Rho protein signal transduction	0.000825	3.98e-07	0.0129	0.000648	3.08355	6.40012	1.88941	3.18842	Community 2
Golgi organization	0.0145	4.06e-07	0.00519	0.00173	1.83863	6.39147	2.28483	2.76195	Community 2
Positive regulation of Wnt signaling pathway	0.00656	6.1e-07	0.0428	0.114	2.1831	6.21467	1.36856	0.943095	Community 2
Negative regulation of cell migration	0.000104	6.79e-07	0.00655	0.00113	3.98297	6.16813	2.18376	2.94692	Community 2
Integrin-mediated signaling pathway	0.00714	1.02e-06	0.000717	0.104	2.1463	5.9914	3.14448	0.982967	Community 2
Rhythmic process	0.000341	1.22e-06	0.0123	0.000757	3.46725	5.91364	1.91009	3.1209	Community 2
Synaptic vesicle endocytosis	0.00627	1.83e-06	0.217	0.0021	2.20273	5.73755	0.66354	2.67778	Community 2
Positive regulation of neuron projection development	0.00419	4e-06	0.0107	0.0221	2.37779	5.39794	1.97062	1.65561	Community 2
Cellular response to hypoxia	0.0683	1.81e-05	0.0472	0.00242	1.16558	4.74232	1.32606	2.61618	Community 2
Retrograde vesicle-mediated transport, Golgi to endoplasmic reticulum	0.00383	1.85e-05	0.166	0.0378	2.4168	4.73283	0.779892	1.42251	Community 2
Peptidyl-tyrosine dephosphorylation	0.00694	4.8e-05	0.322	0.00704	2.15864	4.31876	0.492144	2.15243	Community 2
Animal organ morphogenesis	0.036	0.000191	0.12	0.0517	1.4437	3.71897	0.920819	1.28651	Community 2
Collagen fibril organization	0.14	0.000227	0.707	0.183	0.853872	3.64397	0.150581	0.737549	Community 2
Blood vessel morphogenesis	0.0538	0.000246	0.474	0.00303	1.26922	3.60906	0.324222	2.51856	Community 2
Positive regulation of autophagy	0.164	0.000247	0.317	0.128	0.785156	3.6073	0.498941	0.89279	Community 2
Stem cell population maintenance	0.0218	0.000266	0.178	0.00334	1.66154	3.57512	0.74958	2.47625	Community 2
Sterol biosynthetic process	0.0468	0.000294	0.445	0.339	1.32975	3.53165	0.35164	0.4698	Community 2
Response to oxidative stress	0.0164	0.000419	0.0152	0.0377	1.78516	3.37779	1.81816	1.42366	Community 2
Endothelial cell migration	0.353	0.000542	0.171	0.0143	0.452225	3.266	0.767004	1.84466	Community 2
Collagen-activated tyrosine kinase receptor signaling pathway	0.0311	0.00058	0.205	0.0579	1.50724	3.23657	0.688246	1.23732	Community 2
Regulation of growth	0.0136	0.000777	0.0527	0.0392	1.86646	3.10958	1.27819	1.40671	Community 2
Positive regulation of translation	0.0917	0.000884	0.433	0.0456	1.03763	3.05355	0.363512	1.34104	Community 2
Positive regulation of axon extension	0.0216	0.00109	0.491	0.0671	1.66555	2.96257	0.308919	1.17328	Community 2
Ventricular septum development	0.039	0.00116	0.128	0.127	1.40894	2.93554	0.89279	0.896196	Community 2
Negative regulation of translation	0.0159	0.00133	0.108	0.0233	1.7986	2.87615	0.966576	1.63264	Community 2
Negative regulation of fat cell differentiation	0.237	0.00151	0.429	0.312	0.625252	2.82102	0.367543	0.505845	Community 2
Anterior/posterior axis specification	0.0401	0.00157	0.146	0.0291	1.39686	2.8041	0.835647	1.53611	Community 2
Endoplasmic reticulum unfolded protein response	0.203	0.00208	0.0954	0.136	0.692504	2.68194	1.02045	0.866461	Community 2
Positive regulation of proteasomal ubiquitin-dependent protein catabolic process	0.0523	0.00214	0.154	0.186	1.2815	2.66959	0.812479	0.730487	Community 2
Extracellular matrix organization	0.0154	0.0022	0.153	0.0723	1.81248	2.65758	0.815309	1.14086	Community 2
Cellular response to hydrogen peroxide	0.0888	0.00254	0.128	0.0319	1.05159	2.59517	0.89279	1.49621	Community 2
Mitochondrion organization	0.134	0.00262	0.573	0.0329	0.872895	2.5817	0.241845	1.4828	Community 2
Ureteric bud development	0.0733	0.00276	0.0567	0.187	1.1349	2.55909	1.24642	0.728158	Community 2
Coronary vasculature development	0.013	0.00305	0.216	0.0757	1.88606	2.5157	0.665546	1.1209	Community 2
Epithelial to mesenchymal transition	0.0333	0.0032	0.0946	0.162	1.47756	2.49485	1.02411	0.790485	Community 2
Platelet formation	0.248	0.0378	0.00242	0.094	0.605548	1.42251	2.61618	1.02687	Community 3
Fructose 1,6-bisphosphate metabolic process	0.577	0.0962	0.728	2.12e-05	0.238824	1.01682	0.137869	4.67366	Community 4
Glycolytic process	0.955	0.221	0.718	0.00021	0.0199966	0.655608	0.143876	3.67778	Community 4
Exocytic insertion of neurotransmitter receptor to postsynaptic membrane	0.996	0.296	0.958	0.000631	0.00174066	0.528708	0.0186345	3.19997	Community 4
Positive regulation of glycolytic process	0.0625	0.0163	0.0549	0.000667	1.20412	1.78781	1.26043	3.17587	Community 4
Regulation of TOR signaling	0.632	0.546	0.0896	0.00204	0.199283	0.262807	1.04769	2.69037	Community 4
Cellular response to glucose starvation	0.0697	0.0449	0.109	0.00206	1.15677	1.34775	0.962574	2.68613	Community 4
Regulation of microtubule cytoskeleton organization	0.066	0.0249	0.957	0.00206	1.18046	1.6038	0.0190881	2.68613	Community 4
